# Global mapping of *Salmonella enterica*-host protein-protein interactions during infection

**DOI:** 10.1101/2020.05.04.075937

**Authors:** Philipp Walch, Joel Selkrig, Leigh A. Knodler, Mandy Rettel, Frank Stein, Keith Fernandez, Cristina Viéitez, Clément M. Potel, Karoline Scholzen, Matthias Geyer, Klemens Rottner, Olivia Steele-Mortimer, Mikhail M. Savitski, David W. Holden, Athanasios Typas

## Abstract

Intracellular bacterial pathogens inject effector proteins into host cells to hijack diverse cellular processes and promote their survival and proliferation. To systematically map effector-host protein-protein interactions (PPIs) during infection, we generated a library of 32 *Salmonella enterica* serovar Typhimurium (*S*Tm) strains expressing chromosomally encoded affinity-tagged effector proteins, and quantified PPIs in macrophages and epithelial cells by Affinity-Purification Quantitative Mass-Spectrometry. Thereby, we identified 25 previously described and 421 novel effector-host PPIs. While effectors converged on the same host cellular processes, most had multiple targets, which often differed between cell types. Using reciprocal co-immunoprecipitations, we validated 13 out of 22 new PPIs. We then used this host-pathogen physical interactome resource to demonstrate that SseJ and SseL collaborate in redirecting cholesterol to the *Salmonella* Containing Vacuole (SCV) via NPC1, PipB directly recruits the organelle contact site protein PDZD8 to the SCV, and SteC promotes actin bundling by directly phosphorylating formin-like proteins.
