## Supplementary Table 1 for "Global mapping of *Salmonella enterica*-host protein-protein interactions during infection"

### Sheet: Sheet1
gene name	gene number	strain created	tag location	strain number	expressed at 20 hpi (RAW264.7)	injected( Tx-100 soluble)	bait detected in MS	T3SS
AvrA	STM14_3462	yes	C-terminal (aa 278)	NT19015	yes	yes	yes	I
CigR	STM14_4534	yes	C-terminal (aa 159)	NT19001, NT19006	yes	no	--	II
GogB	STM14_3164	yes	C-terminal (aa 497)	NT13010, NT13011	yes	yes	yes	II
GtgA	STM14_1166	no	--	--	--	--	--	II
GtgE	STM14_1197	no	--	--	--	--	--	I (& II)
PipB	STM14_1233	yes	C-terminal (aa 291)	NT13066, NT13067	yes	yes	yes	II
PipB2	STM14_3350	yes	C-terminal (aa 350)	NT13068, 7NT13069	yes	yes	yes	II (& I)
SifA	STM14_1400	yes	within the protein (aa 136)	NT13032	yes	yes	yes	II
SifB	STM14_1940	yes	C-terminal (aa 316)	NT13070, NT13071	yes	yes	yes	II
SipA (SspA)	STM14_3481	yes	C-terminal (aa 685)	NT13088, NT13089	yes	no	--	I
SipB (SspB)	STM14_3484	yes	C-terminal (aa 593)	NT19016	yes	yes	no	I
SipC (SspC)	STM14_3483	yes	C-terminal (aa 409)	NT19017	yes	no	--	I
SlrP	STM14_928	yes	C-terminal (aa 765)	NT13072, NT13073	yes	yes	yes	I & II
SopA	STM14_2557	yes	C-terminal (aa 782)	NT19018	yes	no	--	I
SopB (SigD)	STM14_1237	yes	C-terminal (aa 561)	NT13090, NT13091	no	--	--	I
SopD	STM14_3550	no	--	--	--	--	--	I (& II)
SopD2	STM14_1098	yes	C-terminal (aa 319)	NT13074, NT13075	no	--	--	II
SopE2	STM14_2244	no	--	--	--	--	--	I
SpiC (SsaB)	STM14_1688	no	--	--	--	--	--	II
SptP	STM14_3477	yes	C-terminal (aa 543)	NT13106, NT13107	yes	no	--	I
SpvB	STM14_5562	yes	C-terminal (aa 591)	NT13076, NT13077	yes	no	--	II
SpvC	STM14_5561	yes	C-terminal (aa 241)	NT13078, 7NT13079	yes	yes	no	II (& I)
SpvD	STM14_5560	no	--	--	--	--	--	I & II
SrfJ	STM14_5318	no	--	--	--	--	--	II
SrgE	STM14_1877	yes	C-terminal (aa 488)	NT13080, NT13081	yes	no	--	II
SseF	STM14_1700	yes	C-terminal (aa 260)	NT13082, NT13083	yes	yes	no	II
SseG	STM14_1701	yes	C-terminal (aa 229)	NT13084, NT13085	no	--	--	II
SseI	STM14_1193	yes	C-terminal (aa 322)	NT13086, NT13087	yes	yes	yes	II
SseJ	STM14_1974	yes	C-terminal (aa 408)	NT13014, NT13015, NT13016	yes	yes	yes	II
SseK1	STM14_4996	yes	C-terminal (aa 336)	NT13012, NT13013	yes	yes	yes	II
SseK2	STM14_2428	yes	C-terminal (aa 335)	NT13092, NT13093	yes	yes	yes	II
SseL	STM14_2824	yes	C-terminal (aa 317)	NT13094, NT13095	yes	yes	yes	II
SspH1	STM14_1483	yes	C-terminal (aa 700)	NT13096, NT13097	yes	yes	yes	I & II
SspH2	STM14_2769	yes	C-terminal (aa 788)	NT13098, NT13099	yes	yes	yes	II
SteA	STM14_1912	yes	C-terminal (aa 210)	NT13100, NT13101	yes	yes	no	I & II
SteB	STM14_1970	yes	C-terminal (aa 133)	NT13102, NT13103	no	--	--	I & II (or only II)
SteC	STM14_2050	yes	C-terminal (aa 457)	NT13104, NT13105	yes	yes	yes	II
SteD	STM14_2638	yes	C-terminal (aa 111)	NT19019	yes	no	--	II
SteE	STM14_3166	yes	C-terminal (aa 181)	NT19004	yes	yes	no	I & II
