## Supplementary Table 5 for "Global mapping of *Salmonella enterica*-host protein-protein interactions during infection"

### Sheet: HeLa STRING DB v11
name	score	stringdb::coexpression	stringdb::cooccurrence	stringdb::databases	stringdb::experiments	stringdb::fusion	stringdb::neighborhood	stringdb::score	stringdb::textmining
TFRC (pp) ARPC4	0.990857			0.9				0.902	0.067
ATP5C1 (pp) ATP5A1	1	0.959	0.436	0.9	0.972		0.295	0.999	0.923
ATP5C1 (pp) DDOST	0.978236	0.163			0.809			0.846	0.116
ATP5C1 (pp) ATP1A1	0.97315				0.826			0.833	0.076
PHB2 (pp) PHB	1	0.985	0.063	0.9	0.907			0.999	0.094
CCAR2 (pp) ATR	0.993403	0.066		0.9				0.915	0.169
GLS (pp) CPS1	0.993373	0.064		0.9				0.915	0.167
GLS (pp) SLC1A5	0.914411						0.049	0.701	0.699
HERC5 (pp) RPS27A	0.994076	0.057		0.9	0.191			0.918	0.053
HERC5 (pp) LMO7	0.990827			0.9	0.064			0.902
VPS39 (pp) VPS11	1	0.451		0.9	0.897			0.999	0.92
DDX18 (pp) WDR3	0.998366	0.91			0.445			0.958	0.221
DDX18 (pp) DHX15	0.999606	0.907			0.44			0.979	0.64
DDX18 (pp) GNL3	0.999069	0.854			0.729			0.968	0.265
VPS18 (pp) VAMP7	0.929212	0.064			0.185			0.723	0.665
VPS18 (pp) RAB7A	0.99888	0.064			0.789			0.965	0.838
VPS18 (pp) VPS33A	1	0.338		0.9	0.953			0.999	0.87
VPS18 (pp) VPS41	1	0.232		0.9	0.984			0.999	0.927
VPS18 (pp) VPS39	0.999998	0.406		0.9	0.737			0.998	0.935
VPS18 (pp) VPS11	0.999999	0.752		0.9	0.943			0.999	0.456
CLPX (pp) LONP1	0.996678	0.234			0.594	0.135	0.219	0.937	0.749
AFG3L2 (pp) LONP1	0.99319	0.326			0.267		0.062	0.912	0.833
AFG3L2 (pp) ATP5A1	0.953349	0.19			0.486			0.775	0.502
AFG3L2 (pp) PHB2	0.999881	0.286		0.9	0.614			0.988	0.64
AFG3L2 (pp) ATP1A1	0.976297				0.835			0.843	0.085
AFG3L2 (pp) PHB	0.999697	0.167		0.9	0.654			0.981	0.446
KIAA0368 (pp) PSME4	0.984655	0.229			0.188			0.871	0.81
ATP6V0D1 (pp) ATP5C1	0.999718	0.086		0.9	0.821			0.982	0.041
ATP6V0D1 (pp) TFRC	0.992101			0.9				0.909	0.132
ATP6V0D1 (pp) ATP5A1	0.999466	0.081		0.9	0.677			0.975	0.281
EPHA2 (pp) RHOA	0.997994			0.9	0.16			0.953	0.492
ABCB6 (pp) ATP2A2	0.933448	0.062		0.72				0.731	0.058
ABCB6 (pp) ATP1A1	0.926628			0.72				0.723	0.054
SHMT2 (pp) RHOA	0.984565				0.873			0.873	0.043
ATP5B (pp) ATP6V0A1	0.942638	0.078		0.54				0.75	0.459
ATP5B (pp) SDHA	0.999192	0.854					0.049	0.97	0.806
ATP5B (pp) CERS2	0.942646	0.063			0.742			0.75	0.051
ATP5B (pp) ATP6V0D1	0.996751	0.098		0.9	0.363			0.939	0.073
ATP5B (pp) IDH3A	0.989471	0.691					0.055	0.893	0.663
ATP5B (pp) PDHB	0.976782	0.526						0.844	0.686
ATP5B (pp) TUFM	0.9956	0.783					0.046	0.931	0.692
ATP5B (pp) MDH2	0.998469	0.821			0.397		0.054	0.958	0.643
ATP5B (pp) DLST	0.986228	0.741			0.387		0.052	0.875	0.268
ATP5B (pp) ATP5C1	1	0.946	0.434	0.9	0.973		0.12	0.999	0.975
ATP5B (pp) SLC25A6	0.999667	0.64		0.9				0.981	0.513
ATP5B (pp) ATP5A1	1	0.998	0.206	0.9	0.971		0.12	0.999	0.417
LARP1 (pp) DHX15	0.985681	0.143			0.715			0.875	0.531
CEP70 (pp) CDK1	0.991913			0.9				0.908	0.121
APOB (pp) VAMP7	0.994043			0.9				0.921	0.246
APOB (pp) RPS27A	0.990817			0.9				0.902	0.063
APOB (pp) CALR	0.997622			0.9	0.379			0.949	0.249
APOB (pp) TFRC	0.995099	0.084		0.9				0.927	0.267
APOB (pp) PCYOX1	0.94015			0.72				0.75	0.145
APOB (pp) ARPC4	0.99			0.9				0.9
RBM10 (pp) DHX15	0.958634	0.288			0.65			0.788	0.217
SPTBN1 (pp) SPTAN1	1	0.906		0.9	0.957			0.999	0.307
ATP6V0A1 (pp) TCIRG1	0.991178			0.9				0.904	0.081
ATP6V0A1 (pp) RPS27A	0.949648	0.063			0.731	0.033		0.762	0.132
ATP6V0A1 (pp) ATP6V0D1	0.999998	0.243		0.9	0.942		0.111	0.998	0.74
ATP6V0A1 (pp) TFRC	0.991879	0.064		0.9				0.906	0.077
LNPEP (pp) RAB10	0.996625	0.058		0.9		0.001		0.939	0.412
LNPEP (pp) RAB13	0.991257	0.058		0.9		0.001		0.902	0.052
LNPEP (pp) RAB14	0.997979	0.046		0.9	0.053			0.952	0.534
HARS2 (pp) GCN1L1	0.925281	0.099			0.171			0.715	0.649
HARS2 (pp) IARS2	0.967442	0.246					0.043	0.812	0.76
HARS2 (pp) LARS	0.953485	0.324					0.111	0.775	0.656
GLUD1 (pp) IDH3A	0.993498	0.101		0.8			0.111	0.914	0.527
GLUD1 (pp) GLS	0.998413			0.9				0.959	0.613
GLUD1 (pp) MDH2	0.997433	0.209		0.8			0.049	0.946	0.684
GLUD1 (pp) PC	0.994114	0.064		0.8				0.92	0.607
GLUD1 (pp) CPS1	0.99705	0.064		0.9			0.045	0.942	0.431
MOV10 (pp) KPNA2	0.992868	0.063		0.9	0.055			0.91	0.105
AGO2 (pp) FMR1	0.993237	0.061		0.72	0.26			0.912	0.605
AGO2 (pp) NDC1	0.990827	0.064		0.9				0.902
AGO2 (pp) MOV10	0.999585	0.063		0.9	0.171			0.978	0.757
AGO2 (pp) KPNA2	0.993057	0.124		0.9				0.913	0.089
CALR (pp) GANAB	0.999989	0.18		0.9	0.946			0.996	0.358
CALR (pp) TAP2	0.996728	0.065		0.9	0.313			0.939	0.165
RPS21 (pp) DDOST	0.991412	0.096		0.9				0.905
RPS21 (pp) GNB2L1	0.999999	0.971			0.967			0.999	0.068
RPS21 (pp) MRPL22	0.965496	0.573			0.555			0.806	0.064
RPS21 (pp) LARP4B	0.991027	0.075		0.9				0.903
ATR (pp) CDK1	0.953487	0.063			0.382			0.775	0.643
ATR (pp) TCEB3	0.99043	0.043		0.9				0.9
ATR (pp) RFC5	0.998605	0.068		0.9	0.132			0.96	0.569
NNT (pp) NADK2	0.996486	0.136		0.8				0.938	0.672
GNB2L1 (pp) NACA	0.975812	0.811			0.064			0.838	0.156
DHX15 (pp) RBM5	0.999832	0.102		0.9	0.731			0.986	0.502
DHX15 (pp) MATR3	0.931572	0.661						0.733	0.244
DHX15 (pp) HNRNPUL1	0.993378	0.173		0.9				0.915	0.058
DHX15 (pp) GNL3	0.974459	0.828			0.064			0.833	0.05
SPTAN1 (pp) STXBP1	0.945617	0.086						0.762	0.75
SPTAN1 (pp) ITGB1	0.991364			0.9				0.905	0.091
SPTAN1 (pp) RHOA	0.993472	0.065		0.9	0.07			0.914	0.127
NDC1 (pp) CDK1	0.998771	0.607		0.9				0.963	0.155
PABPC4 (pp) LARP4B	0.951916	0.07			0.735			0.771	0.148
ACAD9 (pp) HADHA	0.963246	0.166			0.085		0.048	0.796	0.752
RHOA (pp) KLC1	0.992768	0.061		0.9	0.078			0.909	0.082
SLC7A5 (pp) MTOR	0.921039							0.719	0.719
SLC7A5 (pp) SLC3A2	0.999979	0.537		0.9	0.423			0.995	0.846
SLC7A5 (pp) SLC1A5	0.974534	0.17			0.085			0.834	0.798
SLC7A5 (pp) SLC38A1	0.934887	0.062			0.221			0.734	0.665
HADHA (pp) ATL3	0.915385	0.075			0.692			0.703
VAMP7 (pp) RAB7A	0.933352	0.106			0.07			0.731	0.702
VAMP7 (pp) VPS33A	0.941662	0.061			0.413			0.748	0.58
VAMP7 (pp) RPS27A	0.992401	0.061		0.9	0.084			0.907	0.05
VAMP7 (pp) LAMP1	0.933414	0.062			0.269			0.731	0.639
VAMP7 (pp) VPS39	0.94561	0.222			0.185			0.757	0.647
VAMP7 (pp) TFRC	0.996403	0.085		0.9				0.937	0.376
VAMP7 (pp) ARPC4	0.991158	0.079		0.9				0.904
AGPS (pp) RPS27A	0.991572	0.062		0.9	0.064			0.904
CANX (pp) RAB10	0.946189	0.682						0.763	0.286
CANX (pp) CALR	0.998542	0.388		0.9	0.294			0.959	0.177
CANX (pp) LAMP1	0.918775							0.715	0.715
CANX (pp) GANAB	0.999982	0.252		0.9	0.891			0.995	0.564
CANX (pp) TAP2	0.992617			0.9				0.912	0.161
CANX (pp) PC	0.973318				0.825			0.833	0.087
CANX (pp) TMX1	0.932822	0.221			0.403			0.73	0.465
CANX (pp) DDOST	0.988727	0.739			0.392			0.889	0.36
DLD (pp) SDHA	0.975403	0.501			0.431		0.166	0.833	0.378
DLD (pp) GLUD1	0.993884	0.268		0.8	0.05		0.086	0.915	0.434
DLD (pp) IDH3A	0.952164	0.448			0.157		0.077	0.767	0.522
DLD (pp) PDHB	1	0.864	0.225	0.9	0.807		0.111	0.999	0.823
DLD (pp) GLS	0.967623	0.062		0.8				0.812	0.082
DLD (pp) TUFM	0.956925	0.694						0.788	0.336
DLD (pp) MDH2	0.999275	0.924			0.051		0.068	0.971	0.628
DLD (pp) SHMT2	0.998364	0.082		0.9	0.044		0.11	0.956	0.524
DLD (pp) DLST	1	0.846	0.398	0.9	0.886		0.076	0.999	0.852
DLD (pp) ATP5C1	0.987828	0.871					0.165	0.887
DLD (pp) PDHA1	0.999995	0.445	0.208	0.9	0.815			0.997	0.788
DLD (pp) ATP5A1	0.989466	0.728					0.166	0.893	0.566
CD44 (pp) RHOA	0.999235	0.061		0.9				0.971	0.719
RAB7A (pp) VPS33A	0.996113	0.062			0.692			0.935	0.793
RAB7A (pp) KIF5B	0.995678	0.061		0.9				0.931	0.333
RAB7A (pp) VPS41	0.998958	0.063			0.789			0.966	0.845
RAB7A (pp) LAMP1	0.993866	0.098						0.92	0.915
RAB7A (pp) VPS39	0.999707	0.047			0.789			0.982	0.919
RAB7A (pp) RAB13	0.99351	0.062	0.095	0.9				0.914	0.111
RAB7A (pp) RAB14	0.997062	0.199	0.107	0.9	0.154			0.941	0.177
RAB7A (pp) ATG9A	0.955653				0.317			0.785	0.698
RAB7A (pp) KLC2	0.993544	0.05		0.9				0.916	0.191
RAB7A (pp) KLC1	0.993088	0.062		0.9				0.913	0.153
RAB7A (pp) VPS11	0.998804	0.068			0.789			0.964	0.831
DLST (pp) ATP5C1	0.938322	0.672					0.068	0.741	0.221
DLST (pp) PDHA1	0.999043	0.168	0.266	0.9	0.132			0.966	0.469
DLST (pp) ATP5A1	0.924929	0.578					0.059	0.714	0.339
PSMA7 (pp) CDK1	0.992865	0.098		0.9	0.059			0.91	0.066
PSMA7 (pp) PSME4	0.999852	0.064		0.9	0.782			0.987	0.443
PSMA7 (pp) ARPC4	0.991158	0.079		0.9				0.904
PSMA7 (pp) GNB2L1	0.942505	0.74			0.057			0.75	0.062
RPS27A (pp) WDR3	0.999317	0.131		0.9	0.651			0.972	0.196
RPS27A (pp) PSMC5	0.999879	0.279		0.9	0.804			0.988	0.288
RPS27A (pp) ATR	0.997638	0.461		0.9	0.112			0.948	0.051
RPS27A (pp) RPS21	1	0.972		0.9	0.96			0.999	0.327
RPS27A (pp) TFRC	0.993035			0.9	0.125			0.913	0.085
RPS27A (pp) PSMA7	0.998085	0.349		0.9	0.261			0.953	0.153
RPS27A (pp) TAP2	0.992236	0.056		0.9	0.079			0.906	0.05
RPS27A (pp) CDK1	0.995195	0.092		0.9	0.064			0.926	0.236
RPS27A (pp) PSME4	0.992924	0.065		0.9	0.081			0.91	0.085
RPS27A (pp) ARPC4	0.991748	0.062		0.9				0.905	0.074
RPS27A (pp) DDOST	0.992406	0.092		0.9	0.081			0.909
RPS27A (pp) MOV10	0.990798	0.061		0.9				0.902
RPS27A (pp) RHOA	0.997142	0.063		0.9	0.417			0.943	0.082
RPS27A (pp) RFC5	0.991383			0.9	0.093			0.905
RPS27A (pp) GNB2L1	0.999993	0.933			0.96			0.997	0.095
RPS27A (pp) LMO7	0.99049			0.9				0.9	0.049
RPS27A (pp) NACA	0.984935	0.835			0.105			0.872	0.203
NPM1 (pp) DNAJB4	0.949745	0.042			0.379			0.766	0.639
NPM1 (pp) NDC1	0.992453	0.152		0.9				0.911
NPM1 (pp) CDK1	0.970097	0.233			0.433			0.82	0.618
NPM1 (pp) GNL3	0.962964	0.328			0.101			0.799	0.695
MDH2 (pp) DLST	0.969228	0.516			0.05		0.068	0.813	0.616
MDH2 (pp) ATP5C1	0.998526	0.903			0.06		0.11	0.959	0.557
MDH2 (pp) PDHA1	0.943499	0.241			0.053		0.044	0.747	0.675
MDH2 (pp) PC	0.999916	0.087		0.9	0.472		0.051	0.99	0.816
MDH2 (pp) ATP5A1	0.998511	0.841			0.4		0.089	0.959	0.582
PSMC5 (pp) PSMA7	1	0.829	0.267	0.9	0.991			0.999	0.599
PSMC5 (pp) CDK1	0.992605	0.081		0.9	0.087			0.908	0.042
PSMC5 (pp) PSME4	0.998686	0.094		0.9	0.188			0.961	0.542
PSMC5 (pp) GNB2L1	0.979264	0.856						0.856
CCNT2 (pp) ATR	0.991249	0.063		0.9				0.902	0.047
CCNT2 (pp) CDK1	0.996306	0.062		0.9	0.19			0.935	0.252
CCNT2 (pp) TCEB3	0.99275	0.055		0.9				0.911	0.138
CSE1L (pp) KPNA2	0.995732	0.35			0.702			0.932	0.676
BZW1 (pp) BZW2	0.972202	0.095			0.813			0.826	0.056
LAMP1 (pp) TFRC	0.934218				0.087			0.738	0.725
LAMP1 (pp) PCYOX1	0.935484							0.746	0.746
LAMP1 (pp) DDOST	0.992216	0.061		0.9	0.099			0.908
KIF5B (pp) KLC2	0.999979	0.067		0.9	0.808			0.995	0.77
KIF5B (pp) RHOA	0.993886			0.9	0.131			0.918	0.142
KIF5B (pp) SYBU	0.988506	0.061			0.379			0.888	0.824
KIF5B (pp) KLC1	0.999997	0.13		0.9	0.885			0.998	0.848
OSBP (pp) SACM1L	0.971476	0.062			0.185			0.824	0.788
VPS33A (pp) VPS41	0.999999	0.145		0.9	0.949			0.999	0.811
VPS33A (pp) VPS39	0.999987	0.194		0.9	0.692			0.996	0.87
VPS33A (pp) VPS11	0.999999	0.247		0.9	0.921			0.999	0.859
SDHA (pp) IDH3A	0.95625	0.181			0.043		0.182	0.777	0.694
SDHA (pp) PDHB	0.955461	0.278					0.043	0.78	0.707
SDHA (pp) TUFM	0.982284	0.702					0.06	0.861	0.545
SDHA (pp) MDH2	0.995038	0.481			0.413		0.11	0.925	0.756
SDHA (pp) DLST	0.995657	0.853					0.167	0.931	0.486
SDHA (pp) ATP5C1	0.963228	0.58					0.088	0.8	0.52
SDHA (pp) PDHA1	0.965809	0.15			0.387			0.807	0.66
SDHA (pp) ATP5A1	0.998368	0.794					0.071	0.958	0.797
TUFM (pp) MDH2	0.967236	0.692						0.815	0.425
TUFM (pp) ATP5C1	0.977129	0.689			0.084		0.052	0.839	0.474
TUFM (pp) DARS2	0.934565	0.128	0.27					0.733	0.615
TUFM (pp) ATP5A1	0.995537	0.706					0.085	0.93	0.763
TUFM (pp) MRPL22	0.999982	0.355		0.9	0.912		0.167	0.995	0.222
TUFM (pp) PHB2	0.995096	0.876			0.392			0.927	0.109
TUFM (pp) PHB	0.96947	0.644			0.05			0.818	0.504
MATR3 (pp) SSB	0.993276	0.918						0.918
MATR3 (pp) BCLAF1	0.920411	0.633						0.712	0.247
SNRNP200 (pp) DHX15	0.99998	0.299		0.9	0.535			0.995	0.879
SNRNP200 (pp) RBM5	0.997147	0.084		0.9	0.348			0.943	0.162
SNRNP200 (pp) HNRNPUL1	0.993366	0.168		0.9				0.915	0.062
KHDRBS1 (pp) DHX15	0.981237	0.763			0.373			0.857	0.117
KHDRBS1 (pp) SFPQ	0.980106	0.682			0.413			0.853	0.275
KHDRBS1 (pp) MATR3	0.99043	0.719			0.514			0.898	0.313
KHDRBS1 (pp) CDK1	0.997272	0.09		0.9	0.379			0.944	0.138
SLC1A5 (pp) SLC38A1	0.947187	0.081			0.093			0.76	0.736
KLC2 (pp) RHOA	0.992448	0.061		0.9	0.078			0.907	0.062
KLC2 (pp) KLC1	0.999999	0.095	0.053	0.9	0.992			0.999	0.066
GCN1L1 (pp) SNRNP200	0.917283	0.55			0.08			0.7	0.334
PDHA1 (pp) PC	0.99862	0.109		0.9				0.961	0.603
NONO (pp) SFPQ	1	0.856		0.9	0.964			0.999	0.08
NONO (pp) MATR3	0.999672	0.597		0.9				0.981	0.572
CDK1 (pp) PSME4	0.99			0.9				0.9
CDK1 (pp) RFC5	0.930876	0.663			0.05			0.726	0.212
CDK1 (pp) KPNA2	0.999014	0.949			0.262			0.967	0.206
STT3A (pp) DDOST	0.999997	0.603		0.9	0.735			0.998	0.85
TAB1 (pp) RPS27A	0.993694	0.058		0.9	0.058			0.915	0.164
ITGB1 (pp) CD44	0.995474	0.095			0.313			0.93	0.896
ITGB1 (pp) RHOA	0.997133	0.089		0.9	0.069			0.943	0.407
ITGB1 (pp) TGFBI	0.994289	0.128		0.9				0.921	0.171
SLC25A3 (pp) ATP5B	0.999349	0.946						0.974	0.536
SLC25A3 (pp) AFG3L2	0.968285	0.078			0.811			0.818
SLC25A3 (pp) TUFM	0.987393	0.758			0.363			0.883	0.301
SLC25A3 (pp) ATP5C1	0.991165	0.767			0.054			0.902	0.591
SLC25A3 (pp) ATP5A1	0.998691	0.933						0.963	0.472
WDR3 (pp) DHX15	0.994144	0.903						0.922	0.226
WDR3 (pp) RPS21	0.992251			0.9				0.91	0.139
WDR3 (pp) NOL12	0.992314	0.146		0.9				0.91
WDR3 (pp) GNL3	0.974136	0.823						0.836	0.109
ATP2A2 (pp) ATP1A1	0.972338	0.19	0.156	0.72	0.064			0.819	0.147
TCIRG1 (pp) RPS27A	0.941615	0.063			0.718	0.022		0.745	0.114
TCIRG1 (pp) ATP6V0D1	0.999982	0.188		0.9	0.838		0.111	0.995	0.69
TCIRG1 (pp) TFRC	0.992215	0.064		0.9				0.908	0.096
OASL (pp) HERC5	0.993839	0.787			0.191			0.918	0.564
OASL (pp) CD44	0.990876	0.069		0.9				0.902
SART1 (pp) SNRNP200	1	0.23		0.9	0.998			0.999	0.786
SART1 (pp) DHX15	0.999624	0.107		0.9	0.692			0.979	0.349
SART1 (pp) RBM5	0.991872	0.084		0.9				0.906	0.056
SART1 (pp) THRAP3	0.954142	0.061			0.777			0.781
SART1 (pp) HNRNPUL1	0.991886	0.099		0.9				0.906	0.042
RBM5 (pp) HNRNPUL1	0.993037	0.065		0.9				0.913	0.144
IDH3A (pp) PDHB	0.980733	0.36						0.858	0.788
IDH3A (pp) MDH2	0.994634	0.267			0.553		0.071	0.922	0.774
IDH3A (pp) DLST	0.986657	0.444			0.302		0.046	0.877	0.707
IDH3A (pp) ATP5A1	0.988435	0.736					0.084	0.888	0.573
DARS2 (pp) IARS2	0.949304	0.527						0.77	0.534
DARS2 (pp) LARS	0.918737	0.356					0.219	0.703	0.456
SFPQ (pp) MATR3	0.999978	0.902		0.9				0.995	0.557
SFPQ (pp) SSB	0.921015	0.71						0.713	0.051
THRAP3 (pp) SFPQ	0.921586	0.288			0.313			0.708	0.451
SKIV2L2 (pp) DDX18	0.998945	0.879			0.131			0.966	0.705
SKIV2L2 (pp) WDR3	0.999992	0.897		0.9	0.712			0.997	0.153
SKIV2L2 (pp) SNRNP200	0.997177	0.196		0.9	0.157		0.054	0.942	0.241
SKIV2L2 (pp) DHX15	0.999999	0.954		0.9	0.438			0.999	0.745
SKIV2L2 (pp) RBM5	0.994914	0.106		0.9	0.077			0.924	0.189
SKIV2L2 (pp) IPO7	0.931601	0.536				0.056		0.727	0.428
SKIV2L2 (pp) HNRNPUL1	0.991941	0.087		0.9				0.906	0.061
SKIV2L2 (pp) GNL3	0.981501	0.765			0.414			0.858	0.054
SLC25A6 (pp) ATP5A1	0.999334	0.618		0.9				0.973	0.354
SLC3A2 (pp) MARK2	0.94295	0.061						0.756	0.751
SLC3A2 (pp) SLC1A5	0.938704	0.119						0.747	0.725
PDHB (pp) TUFM	0.971682	0.737						0.828	0.374
PDHB (pp) MDH2	0.931872	0.217			0.126			0.728	0.634
PDHB (pp) DLST	0.999851	0.322	0.291	0.9	0.382	0.043	0.111	0.986	0.579
PDHB (pp) ATP5C1	0.99187	0.863						0.908	0.355
PDHB (pp) PDHA1	1	0.977	0.448	0.9	0.996	0.843		0.999	0.952
PDHB (pp) PC	0.997885	0.084		0.9				0.952	0.519
PDHB (pp) ATP5A1	0.965351	0.666						0.81	0.454
HSD17B10 (pp) DLD	0.939563	0.622			0.363			0.749
HSD17B10 (pp) AGO2	0.99			0.9				0.9
HSD17B10 (pp) HADHA	0.997041	0.146		0.9	0.103			0.942	0.334
IARS2 (pp) LARS	0.998211	0.486			0.055		0.165	0.955	0.902
PTPN1 (pp) CDK1	0.945694	0.062			0.467			0.757	0.553
PTPN1 (pp) RHOA	0.995832	0.049		0.9	0.078			0.931	0.311
ATP2B1 (pp) ATP1A1	0.920666	0.088	0.182		0.578			0.7	0.16
RAB10 (pp) RAB7A	0.998133	0.101	0.097	0.9	0.419			0.953	0.158
RAB10 (pp) RAB13	0.992209		0.056	0.9	0.059			0.906	0.067
RAB10 (pp) RAB14	0.995023	0.135	0.079	0.9	0.079			0.923	0.119
VPS41 (pp) VPS39	0.999994	0.275		0.9	0.692			0.997	0.916
VPS41 (pp) VPS11	1	0.233		0.9	0.953			0.999	0.87
RAB13 (pp) RAB14	0.993192		0.078	0.9	0.079			0.912	0.089

### Sheet: RAW STRING DB v11
name	score	stringdb::coexpression	stringdb::cooccurrence	stringdb::databases	stringdb::experiments	stringdb::neighborhood	stringdb::score	stringdb::textmining
Rpl30 (pp) Rpl22	1	0.922		0.9	0.971		0.999	0.775
Rpl30 (pp) Rps20	1	0.931			0.971	0.171	0.999	0.779
Ipo11 (pp) Tnpo1	0.935282	0.083			0.254		0.735	0.643
Fmr1 (pp) Hnrnpa3	0.963543	0.09		0.72			0.801	0.281
Fmr1 (pp) Hnrnpa2b1	0.961865	0.053		0.72			0.796	0.295
Rpl34 (pp) Rps27a	0.999998	0.908		0.9	0.801		0.998	0.32
Rpl34 (pp) Rps19	0.999994	0.867		0.9	0.801		0.997	0.273
Rpl34 (pp) Rpl30	0.999997	0.869		0.9	0.801		0.998	0.469
Rpl34 (pp) Rpl22	0.999993	0.828		0.9	0.801		0.997	0.286
Rpl34 (pp) Rps20	0.999302	0.825			0.801		0.972	0.284
Ltn1 (pp) Dtx3l	0.99			0.9			0.9
Ltn1 (pp) Ubr4	0.994595	0.117		0.9			0.923	0.205
Ltn1 (pp) Rps27a	0.998214	0.068		0.9	0.541		0.955	0.072
Bzw2 (pp) Bzw1	0.921517	0.098			0.683		0.708	0.06
Rpl10a (pp) Rps7	1	0.91		0.9	0.95		0.999	0.381
Rpl10a (pp) Rpl15	0.999999	0.926		0.72	0.958		0.999	0.359
Rpl10a (pp) Rps25	1	0.999		0.9	0.971		0.999	0.626
Rpl10a (pp) Rpl34	0.999998	0.91		0.9	0.801		0.998	0.447
Rpl10a (pp) Gm9755	0.955796	0.437			0.459	0.164	0.776	0.225
Rpl10a (pp) Rps27a	1	0.928		0.9	0.896		0.999	0.444
Rpl10a (pp) Rps19	1	0.999		0.9	0.89	0.172	0.999	0.65
Rpl10a (pp) Rpl30	1	0.909		0.9	0.971		0.999	0.66
Rpl10a (pp) Rpl22	1	0.876		0.9	0.971		0.999	0.725
Rpl10a (pp) Rps20	0.999997	0.915			0.97	0.164	0.998	0.264
Ipo7 (pp) Tnpo1	0.994015	0.155			0.717		0.919	0.691
Phb2 (pp) Afg3l2	0.999585	0.288		0.9	0.444		0.978	0.523
Phb2 (pp) Gm9755	0.945709	0.698			0.178		0.757	0.1
Phb2 (pp) Phb	0.999987	0.848	0.063	0.9	0.753		0.996	0.093
Rps14 (pp) Ncl	0.994417	0.102		0.9			0.922	0.203
Rps14 (pp) Cct7	0.921682	0.561	0.285			0.042	0.702	0.126
Rps14 (pp) Sec61a1	0.999939	0.48	0.301		0.971	0.164	0.991	0.225
Rps14 (pp) Rpl28	0.999708	0.864			0.733		0.982	0.554
Rps14 (pp) Cct2	0.957137	0.763				0.042	0.784	0.126
Rps14 (pp) Serbp1	0.971351	0.172			0.8		0.827
Rps14 (pp) Rpl10a	1	0.942		0.9	0.97	0.164	0.999	0.63
Rps14 (pp) Rps7	1	0.897		0.9	0.95		0.999	0.483
Rps14 (pp) Rpl15	0.999998	0.872	0.299		0.958		0.998	0.673
Rps14 (pp) Rps25	1	0.999		0.9	0.97		0.999	0.848
Rps14 (pp) Rpl34	0.999998	0.865		0.9	0.801		0.998	0.536
Rps14 (pp) Gm9755	0.951491	0.41			0.46	0.164	0.765	0.225
Rps14 (pp) Rps27a	0.999998	0.899		0.9	0.889		0.998	0.147
Rps14 (pp) Rps19	1	0.929		0.9	0.889		0.999	0.934
Rps14 (pp) Rpl30	1	0.913		0.9	0.97		0.999	0.815
Rps14 (pp) Rpl22	1	0.827		0.9	0.97		0.999	0.839
Rps14 (pp) Rps20	1	0.912		0.72	0.97	0.164	0.999	0.84
Rps19 (pp) Rpl30	1	0.923		0.9	0.896		0.999	0.505
Rps19 (pp) Rpl22	1	0.831		0.9	0.896		0.999	0.852
Rps19 (pp) Rps20	0.999998	0.848		0.54	0.889		0.998	0.857
Anpep (pp) C5ar1	0.992266	0.1		0.9			0.908	0.066
Kif5b (pp) Klc1	0.999994	0.062		0.9	0.763		0.997	0.908
Kif5b (pp) Copz1	0.991212	0.061		0.9			0.902	0.045
Osbp (pp) Sacm1l	0.967137	0.094			0.197		0.811	0.761
Osbp (pp) Vapb	0.999896	0.068		0.9	0.694		0.989	0.667
Bcap29 (pp) Phb	0.944416	0.062			0.697		0.754	0.205
Slc39a7 (pp) Slc30a7	0.98797	0.062			0.2	0.055	0.883	0.855
Rps7 (pp) Rpl15	0.999958	0.864			0.939		0.993	0.281
Rps7 (pp) Rps25	1	0.86		0.9	0.95		0.999	0.488
Rps7 (pp) Rpl34	0.999993	0.893		0.9	0.711		0.997	0.259
Rps7 (pp) Rps27a	0.999994	0.908		0.9	0.768		0.997	0.106
Rps7 (pp) Rps19	0.999999	0.905		0.9	0.768		0.999	0.632
Rps7 (pp) Rpl30	0.999999	0.838		0.9	0.95		0.999	0.249
Rps7 (pp) Rpl22	0.999999	0.797		0.9	0.95		0.999	0.43
Rps7 (pp) Rps20	0.999997	0.825		0.72	0.95		0.998	0.439
Sacm1l (pp) Cdipt	0.998821	0.195		0.9			0.964	0.593
Sacm1l (pp) Vapb	0.928322	0.061			0.24		0.721	0.64
Sacm1l (pp) Pi4k2a	0.998614	0.062		0.9			0.961	0.621
Sacm1l (pp) Dpm1	0.940854	0.062			0.25		0.746	0.669
Rpl22 (pp) Rps20	0.999996	0.836			0.971		0.998	0.614
Cybb (pp) Cyba	0.999996	0.287		0.9	0.552		0.998	0.945
Cybb (pp) Stom	0.992066	0.101		0.9			0.907	0.051
Cybb (pp) Cat	0.961267	0.06					0.799	0.795
Cybb (pp) Emr1	0.920597	0.523					0.712	0.422
Cybb (pp) Ubr4	0.99			0.9			0.9
Cyba (pp) Stom	0.991591	0.077		0.9			0.904	0.051
Cyba (pp) Ubr4	0.99			0.9			0.9
Actn4 (pp) Tpm3	0.92637	0.264			0.5		0.717	0.293
Fcgr1 (pp) Arpc1b	0.991531	0.099		0.9			0.906
Fcgr1 (pp) Emr1	0.984882	0.604					0.874	0.697
Fcgr1 (pp) Myo1c	0.99			0.9			0.9
Fcgr1 (pp) Myo5a	0.990615			0.9			0.901	0.052
Afg3l2 (pp) Atp1a1	0.932017	0.069			0.701	0.042	0.722	0.083
Afg3l2 (pp) Phb	0.998795	0.084		0.9	0.458		0.963	0.344
Bin1 (pp) Rps27a	0.991027			0.9	0.075		0.903
Bin1 (pp) Fnbp1	0.998535	0.061		0.9	0.171		0.959	0.541
Ncl (pp) Rps7	0.993532	0.151		0.9			0.916	0.093
Ncl (pp) Fmr1	0.946615				0.361		0.764	0.646
Ncl (pp) Arfgef1	0.922811	0.061			0.197		0.71	0.647
Ncl (pp) Larp4	0.967603	0.213			0.743		0.812	0.148
Srsf3 (pp) Ptbp1	0.999929	0.757		0.9			0.991	0.677
Srsf3 (pp) Hnrnpf	0.999505	0.375		0.9	0.057		0.976	0.65
Srsf3 (pp) Hnrnpl	0.999945	0.757		0.9	0.056		0.992	0.701
Srsf3 (pp) Rbm5	0.99503	0.062		0.9			0.926	0.284
Vdac2 (pp) Atp5a1	0.944437	0.52			0.197		0.754	0.414
Vdac2 (pp) Slc25a4	0.998159	0.151		0.9	0.164		0.954	0.436
Vdac2 (pp) Slc25a3	0.990279	0.815			0.154		0.897	0.397
Srsf5 (pp) Hnrnpa3	0.997167	0.153		0.9	0.313		0.943	0.146
Srsf5 (pp) Hnrnpa2b1	0.998873	0.221		0.9	0.313		0.964	0.415
Srsf5 (pp) Srsf3	0.998388	0.208		0.9	0.424		0.957	0.178
Srsf5 (pp) Ptbp1	0.996299	0.086		0.9	0.092		0.935	0.314
Srsf5 (pp) Hnrnpf	0.998746	0.332		0.9	0.059		0.962	0.475
Srsf5 (pp) Hnrnpl	0.994509	0.088		0.9	0.045		0.921	0.202
Srsf5 (pp) Rbm5	0.995195	0.062		0.9	0.162		0.926	0.174
Rpl28 (pp) Rpl10a	0.999988	0.933		0.72	0.731		0.996	0.396
Rpl28 (pp) Rps7	0.997038	0.842			0.646		0.943	0.071
Rpl28 (pp) Rpl15	0.99995	0.799		0.72	0.686		0.992	0.647
Rpl28 (pp) Rps25	0.999765	0.862			0.769		0.984	0.54
Rpl28 (pp) Rpl34	0.999989	0.863		0.72	0.707		0.996	0.757
Rpl28 (pp) Rps27a	0.998755	0.859			0.731		0.963	0.113
Rpl28 (pp) Rps19	0.999805	0.898			0.762		0.985	0.464
Rpl28 (pp) Rpl30	0.999961	0.814		0.72	0.756		0.993	0.564
Rpl28 (pp) Rpl22	0.999916	0.803		0.72	0.731		0.99	0.435
Rpl28 (pp) Rps20	0.999572	0.861			0.752		0.978	0.435
Ubr4 (pp) Rps27a	0.991537	0.05		0.9	0.072		0.904
Pds5a (pp) Ckap5	0.995042	0.185		0.9	0.048		0.925	0.148
Klc1 (pp) Copz1	0.992088	0.062		0.9	0.093		0.907
Fxr1 (pp) Fmr1	0.996294	0.062		0.8	0.67		0.935	0.079
Prpsap2 (pp) Ivns1abp	0.927209				0.704		0.724	0.109
Prpsap2 (pp) Prps2	0.998905	0.099	0.07	0.9	0.615		0.964	0.057
Gm9755 (pp) Phb	0.925461	0.492			0.069		0.715	0.447
Gm9755 (pp) Rps20	0.955418	0.416			0.483	0.164	0.775	0.215
Vti1b (pp) Actn4	0.99			0.9			0.9
Ints2 (pp) Ell	0.990625	0.053		0.9			0.901
Igf2r (pp) Bin1	0.991216			0.9			0.904	0.085
Igf2r (pp) Tlr2	0.9905			0.9			0.9	0.05
Igf2r (pp) Rps27a	0.99			0.9			0.9
Igf2r (pp) Anpep	0.993251	0.068		0.9			0.914	0.158
Igf2r (pp) Fnbp1	0.99			0.9			0.9
Igf2r (pp) C5ar1	0.99			0.9			0.9
Cct6a (pp) Cct7	0.999989	0.838	0.12	0.9	0.73		0.996	0.257
Cct6a (pp) Cct2	0.999998	0.875	0.122	0.9	0.857		0.998	0.287
Cct6a (pp) Tcp1	0.999998	0.952	0.098	0.9	0.728		0.998	0.275
Cct6a (pp) Cct4	0.999989	0.849	0.112	0.9	0.73		0.996	0.272
Hnrnpl (pp) Rbm5	0.99544	0.062		0.9	0.057		0.928	0.284
Rps25 (pp) Rpl34	0.999999	0.916		0.9	0.801		0.999	0.612
Rps25 (pp) Rps27a	1	0.932		0.9	0.89		0.999	0.593
Rps25 (pp) Rps19	1	0.999		0.9	0.896		0.999	0.742
Rps25 (pp) Rpl30	1	0.933		0.9	0.971		0.999	0.675
Rps25 (pp) Rpl22	1	0.884		0.9	0.971		0.999	0.639
Rps25 (pp) Rps20	1	0.933		0.72	0.972		0.999	0.813
Hnrnpf (pp) Hnrnpl	0.999949	0.797		0.9	0.252		0.992	0.577
Hnrnpf (pp) Rbm5	0.995479	0.062		0.9	0.159		0.928	0.204
Rps20 (pp) Cct4	0.976213	0.82			0.05		0.839	0.136
Tab1 (pp) Rps27a	0.992374	0.059		0.9	0.072		0.907	0.061
Slc25a3 (pp) Gm9755	0.948318	0.638			0.161		0.763	0.282
Slc25a3 (pp) Mdh1	0.956097	0.765					0.786	0.127
Arpc1b (pp) Myo1c	0.995731	0.095		0.9	0.164		0.93	0.194
Arpc1b (pp) Myo5a	0.99432			0.9	0.164		0.921	0.14
Atp2a2 (pp) Atp1a1	0.969826	0.174	0.156	0.72	0.061		0.811	0.129
Ptbp1 (pp) Hnrnpf	0.999915	0.792		0.9	0.048		0.99	0.571
Ptbp1 (pp) Hnrnpl	0.999973	0.811		0.9	0.688		0.994	0.232
Ptbp1 (pp) Rbm5	0.995918	0.061		0.9	0.161		0.932	0.238
Sec61a1 (pp) Rpl28	0.922304	0.079			0.704		0.715
Sec61a1 (pp) Rpl10a	0.999876	0.452			0.971	0.164	0.988	0.225
Sec61a1 (pp) Rps7	0.997749	0.062			0.95		0.952
Sec61a1 (pp) Rpl15	0.999236	0.062	0.331		0.958		0.971
Sec61a1 (pp) Rps25	0.999211	0.062			0.971		0.971
Sec61a1 (pp) Rpl34	0.963601	0.062			0.801		0.805
Sec61a1 (pp) Rps27a	0.990811	0.06			0.896		0.9	0.06
Sec61a1 (pp) Rps19	0.988282	0.082			0.885		0.889
Sec61a1 (pp) Rpl30	0.99921	0.061			0.971		0.971
Sec61a1 (pp) Rpl22	0.99921	0.061			0.971		0.971
Sec61a1 (pp) Rps20	0.999895	0.475			0.972	0.164	0.989	0.221
Cct3 (pp) Cct5	0.999998	0.904	0.094	0.9	0.851		0.998	0.183
Cct3 (pp) Cct8	0.999997	0.886	0.096	0.9	0.799		0.998	0.254
Cct3 (pp) Cct6a	0.999997	0.916	0.1	0.9	0.732		0.998	0.231
Cct3 (pp) Cct7	1	0.999	0.095	0.9	0.806		0.999	0.19
Cct3 (pp) Cct2	0.999999	0.911	0.102	0.9	0.891		0.999	0.218
Cct3 (pp) Tcp1	0.999999	0.91	0.087	0.9	0.88		0.999	0.193
Cct3 (pp) Cct4	0.999997	0.915	0.088	0.9	0.794		0.998	0.179
Cct2 (pp) Rpl15	0.970019	0.778	0.237				0.823
Cct2 (pp) Rps19	0.951755	0.758					0.776	0.11
Cct2 (pp) Tcp1	0.999999	0.942		0.9	0.879		0.999	0.186
Cct2 (pp) Rps20	0.98498	0.803			0.05		0.872	0.373
Cct2 (pp) Cct4	1	0.999	0.083	0.9	0.798		0.999	0.216
Anxa1 (pp) Anxa2	0.997989	0.533		0.9			0.953	0.084
Anxa1 (pp) C5ar1	0.993547	0.092		0.9			0.916	0.154
Ppp1r12a (pp) Myl12a	0.986319	0.045		0.8	0.161		0.875	0.317
Ppp1r12a (pp) Myl6	0.952153			0.6	0.097		0.772	0.419
Anxa2 (pp) Cct2	0.993421			0.9	0.048		0.915	0.187
Anxa2 (pp) Cdc42	0.969868				0.197		0.823	0.788
Dtx3l (pp) Ubr4	0.99			0.9			0.9
Dtx3l (pp) Rps27a	0.990808	0.062		0.9			0.902
Rhoa (pp) Gna13	0.997977			0.9	0.23		0.953	0.441
Rhoa (pp) Igf2r	0.991178			0.9			0.904	0.081
Rhoa (pp) Kif5b	0.994326			0.9	0.153		0.921	0.152
Rhoa (pp) Tlr2	0.99528			0.9	0.12		0.928	0.255
Rhoa (pp) Cdc42	0.986159	0.218	0.059	0.8	0.197		0.872	0.085
Rhoa (pp) Rhob	0.991211		0.049	0.9			0.902	0.057
Rhoa (pp) Klc1	0.992374	0.06		0.9	0.066		0.907	0.066
Rhoa (pp) Rps27a	0.993842	0.069		0.9	0.178		0.916	0.042
Rhoa (pp) Anpep	0.991874			0.9	0.049		0.906	0.091
Rhoa (pp) C5ar1	0.991766	0.061		0.9			0.905	0.077
Sfpq (pp) Hnrnpa1	0.949807	0.298			0.354		0.766	0.527
Sfpq (pp) Hnrnpa2b1	0.988661	0.749			0.354		0.889	0.37
Sfpq (pp) Ptbp1	0.978586	0.7			0.197		0.847	0.419
Sfpq (pp) Hnrnpf	0.954024	0.653					0.781	0.395
Sfpq (pp) Hnrnpl	0.975315	0.715			0.091		0.836	0.419
Pkm (pp) Gapdh	0.994211	0.705			0.156	0.08	0.919	0.688
Pkm (pp) Ptbp1	0.949902	0.061					0.772	0.766
Psma1 (pp) Rps27a	0.995683	0.168		0.9	0.209		0.93	0.063
Psma1 (pp) Cct4	0.986408	0.776	0.28		0.132		0.876	0.217
Thrap3 (pp) Helz2	0.990989			0.9			0.903	0.071
Tcp1 (pp) Cct4	0.999998	0.929	0.074	0.9	0.792		0.998	0.198
Cat (pp) Ptgs2	0.930529	0.044			0.125		0.725	0.698
Cat (pp) Rps27a	0.99342			0.9	0.056		0.915	0.18
Cat (pp) Gapdh	0.938054	0.062					0.746	0.74
Myh9 (pp) Fcgr1	0.99			0.9			0.9
Myh9 (pp) Actn4	0.949182	0.222			0.312		0.765	0.596
Myh9 (pp) Arpc1b	0.996507	0.199		0.9	0.164		0.937	0.172
Myh9 (pp) Myo1c	0.998162	0.13		0.9	0.452		0.954	0.162
Myh9 (pp) Myo5a	0.997431	0.149		0.9	0.314		0.946	0.185
Myh9 (pp) Myl12a	0.991028	0.279		0.6	0.314		0.899	0.551
Myh9 (pp) Myl6	0.998965			0.9	0.354		0.966	0.529
Slc25a5 (pp) Vdac2	0.997452	0.204		0.8	0.199		0.946	0.63
Slc25a5 (pp) Atp5a1	0.974716	0.689			0.181		0.834	0.402
Slc25a5 (pp) Slc25a4	0.998244	0.078		0.8	0.777		0.955	0.051
Slc25a5 (pp) Rpl10a	0.924913	0.176			0.644		0.714	0.105
Slc25a5 (pp) Slc25a3	0.945784	0.675			0.081		0.757	0.253
Slc25a5 (pp) Rpl15	0.927098	0.338			0.601		0.724
Slc25a5 (pp) Rps19	0.94311	0.214			0.656		0.751	0.155
Slc25a4 (pp) Slc25a3	0.940549	0.664			0.081		0.746	0.242
Slc25a11 (pp) Mdh2	0.91422	0.564					0.701	0.342
Cd44 (pp) Rhoa	0.999071	0.067		0.9			0.968	0.689
Cd44 (pp) Igf2r	0.991913			0.9			0.908	0.121
Cd44 (pp) Tlr2	0.998083	0.173		0.9			0.954	0.496
Cd44 (pp) Cdc42	0.987396			0.8			0.885	0.452
Cd44 (pp) Emr1	0.921755	0.103					0.714	0.695
Cd44 (pp) Anpep	0.999484	0.082		0.9			0.976	0.766
Cd44 (pp) Gapdh	0.922543	0.053					0.716	0.712
Cd44 (pp) C5ar1	0.992448	0.088		0.9			0.909	0.09
Tlr2 (pp) Emr1	0.957233	0.328			0.177		0.784	0.642
Tlr2 (pp) Anpep	0.995481	0.137		0.9	0.048		0.928	0.236
Tlr2 (pp) C5ar1	0.997832	0.162		0.9			0.951	0.472
Atp5a1 (pp) Hspd1	0.92962	0.255				0.042	0.723	0.644
Atp5a1 (pp) Slc25a4	0.978151	0.696			0.153		0.846	0.449
Atp5a1 (pp) Slc25a3	0.995537	0.875					0.932	0.475
Atp5a1 (pp) Gm9755	0.971816	0.502				0.076	0.825	0.65
Atp5a1 (pp) Mdh1	0.979946	0.701			0.123	0.113	0.849	0.429
Add3 (pp) Add1	0.996473	0.141	0.064	0.9	0.26		0.935	0.088
Add3 (pp) Myo5a	0.918204						0.714	0.714
Ptgs2 (pp) Pla2g4a	0.99706	0.199		0.65			0.943	0.816
Ptgs2 (pp) Gapdh	0.92483	0.048					0.72	0.718
Hspd1 (pp) Cct6a	0.988008	0.785					0.888	0.502
Hspd1 (pp) Cct2	0.930016	0.676					0.73	0.2
Hspd1 (pp) Gm9755	0.944835	0.533			0.071		0.755	0.481
Hspd1 (pp) Tcp1	0.982256	0.653					0.864	0.624
Hspd1 (pp) St13	0.99039	0.776					0.9	0.571
Hspd1 (pp) Cct4	0.972953	0.798					0.832	0.203
Cdc42 (pp) Fnbp1	0.920532				0.317		0.712	0.596
Gna13 (pp) Rhob	0.995532			0.9	0.214		0.93	0.188
Lman2 (pp) Trappc4	0.990808	0.062		0.9			0.902
Stom (pp) Ubr4	0.991788			0.9			0.907	0.117
Stom (pp) Phb	0.958106				0.072		0.791	0.784
Cct8 (pp) Hspd1	0.961006	0.363			0.354		0.794	0.54
Cct8 (pp) Cct6a	0.999993	0.85	0.131	0.9	0.73		0.997	0.353
Cct8 (pp) Cct7	0.999998	0.913	0.128	0.9	0.794		0.998	0.267
Cct8 (pp) Anxa2	0.993042			0.9	0.058		0.913	0.151
Cct8 (pp) Cct2	0.999998	0.933	0.088	0.9	0.783		0.998	0.288
Cct8 (pp) Tcp1	0.999998	0.938		0.9	0.788		0.998	0.244
Cct8 (pp) Rps20	0.9559	0.79					0.79
Cct8 (pp) Cct4	0.999998	0.921	0.091	0.9	0.783		0.998	0.235
Rpl15 (pp) Rps25	0.999994	0.87			0.958		0.997	0.617
Rpl15 (pp) Rpl34	0.999981	0.91		0.72	0.742		0.995	0.407
Rpl15 (pp) Rps27a	0.999715	0.913			0.801		0.982	0.084
Rpl15 (pp) Rps19	0.999911	0.827			0.801		0.99	0.742
Rpl15 (pp) Rpl30	0.999999	0.866		0.72	0.958		0.999	0.504
Rpl15 (pp) Tcp1	0.917787	0.602	0.295				0.707
Rpl15 (pp) Rpl22	1	0.888		0.72	0.958		0.999	0.713
Rpl15 (pp) Rps20	0.999989	0.862			0.958		0.996	0.518
Rpl15 (pp) Cct4	0.97406	0.765	0.312		0.045		0.832
Cct7 (pp) Cct2	0.999997	0.907	0.078	0.9	0.795		0.998	0.185
Cct7 (pp) Rpl10a	0.974417	0.663			0.045		0.833	0.524
Cct7 (pp) Rpl15	0.939161	0.667	0.275				0.748
Cct7 (pp) Rps19	0.919239	0.681					0.71	0.127
Cct7 (pp) Tcp1	0.999999	0.934	0.072	0.9	0.893		0.999	0.183
Cct7 (pp) Rps20	0.965624	0.783			0.05		0.807	0.136
Cct7 (pp) Cct4	0.999999	0.915	0.09	0.9	0.889		0.999	0.184
Rps27a (pp) Rps19	0.999999	0.88		0.9	0.896		0.999	0.407
Rps27a (pp) Rpl30	1	0.934		0.9	0.896		0.999	0.305
Rps27a (pp) Fnbp1	0.99			0.9			0.9
Rps27a (pp) Rpl22	0.999997	0.845		0.9	0.896		0.998	0.115
Rps27a (pp) Rps20	0.999992	0.885		0.72	0.896		0.997	0.221
Hnrnpa1 (pp) Tnpo1	0.968885	0.082			0.603		0.816	0.536
Hnrnpa1 (pp) Srsf5	0.999368	0.233		0.9	0.313		0.973	0.556
Hnrnpa1 (pp) Hnrnpa3	0.998963	0.271	0.052	0.9	0.544		0.965	0.06
Hnrnpa1 (pp) Hnrnpa2b1	0.999643	0.502	0.054	0.9	0.614		0.979	0.065
Hnrnpa1 (pp) Srsf3	0.999781	0.33		0.9	0.25		0.984	0.727
Hnrnpa1 (pp) Ptbp1	0.999914	0.333		0.9	0.519		0.99	0.731
Hnrnpa1 (pp) Hnrnpf	0.99988	0.437		0.9	0.363		0.988	0.721
Hnrnpa1 (pp) Hnrnpl	0.999961	0.326		0.9	0.539		0.993	0.82
Hnrnpa1 (pp) Rbm5	0.99618	0.062		0.9	0.065		0.934	0.34
Cdipt (pp) Pi4k2a	0.993036	0.081		0.9			0.913	0.129
Cct5 (pp) Cct8	0.999998	0.9	0.102	0.9	0.851		0.998	0.247
Cct5 (pp) Cct6a	0.999997	0.843	0.117	0.9	0.868		0.998	0.254
Cct5 (pp) Cct7	1	0.955	0.11	0.9	0.851		0.999	0.228
Cct5 (pp) Psma1	0.950406	0.539	0.311		0.132		0.763	0.241
Cct5 (pp) Cct2	0.999999	0.942	0.095	0.9	0.841		0.999	0.208
Cct5 (pp) Rpl15	0.975928	0.767	0.323				0.838	0.058
Cct5 (pp) Tcp1	0.999999	0.924	0.082	0.9	0.908		0.999	0.211
Cct5 (pp) Rps20	0.9388	0.711			0.05		0.742	0.136
Cct5 (pp) Cct4	0.999998	0.913	0.083	0.9	0.841		0.998	0.158
Bcap31 (pp) Phb	0.953512	0.082			0.741		0.775	0.131
Rbm39 (pp) Rbm5	0.927931	0.306					0.726	0.621
Hnrnpa3 (pp) Hnrnpa2b1	0.999704	0.494	0.053	0.9	0.655		0.981	0.059
Hnrnpa3 (pp) Srsf3	0.99831	0.364		0.9	0.25		0.956	0.195
Hnrnpa3 (pp) Ptbp1	0.999689	0.27		0.9	0.69		0.981	0.276
Hnrnpa3 (pp) Hnrnpf	0.999318	0.213		0.9	0.363		0.972	0.514
Hnrnpa3 (pp) Hnrnpl	0.999829	0.28		0.9	0.69		0.986	0.453
Hnrnpa3 (pp) Rbm5	0.993929	0.062		0.9	0.065		0.917	0.166
Mdh2 (pp) Vdac2	0.942546	0.686			0.047		0.75	0.232
Mdh2 (pp) Atp5a1	0.998076	0.872			0.197	0.113	0.953	0.551
Mdh2 (pp) Pkm	0.975941	0.183			0.201	0.077	0.835	0.758
Mdh2 (pp) Mdh1	0.999291	0.475		0.8			0.972	0.759
Dek (pp) Myo1c	0.990654			0.9	0.056		0.901
Fmnl1 (pp) Cdc42	0.998223			0.9	0.197		0.956	0.497
Myo1c (pp) Myo5a	0.99523	0.082		0.9	0.172		0.926	0.152
Vapa (pp) Osbp	0.999997			0.9	0.865		0.998	0.893
Vapa (pp) Sacm1l	0.948801	0.061			0.24		0.764	0.696
Vapa (pp) Atp5a1	0.931307	0.722					0.732	0.078
Vapa (pp) Stom	0.991356	0.061		0.9	0.051		0.903
Vapa (pp) Vapb	0.990979			0.9			0.903	0.07
Hnrnpa2b1 (pp) Srsf3	0.999931	0.802		0.9	0.25		0.991	0.487
Hnrnpa2b1 (pp) Ptbp1	0.999992	0.804		0.9	0.691		0.997	0.579
Hnrnpa2b1 (pp) Hnrnpf	0.999979	0.822		0.9	0.363		0.995	0.621
Hnrnpa2b1 (pp) Hnrnpl	0.999989	0.808		0.9	0.65		0.996	0.595
Hnrnpa2b1 (pp) Rbm5	0.99454	0.062		0.9	0.065		0.921	0.212
Serbp1 (pp) Rpl10a	0.975945	0.252			0.787		0.838	0.068
Serbp1 (pp) Rps7	0.936877	0.162			0.698		0.738	0.048
Serbp1 (pp) Rpl15	0.956592	0.248			0.729		0.787
Serbp1 (pp) Rps25	0.971035	0.184			0.796		0.826
Serbp1 (pp) Rpl34	0.921661	0.096			0.697		0.714
Serbp1 (pp) Rps19	0.975832	0.24			0.8		0.841
Serbp1 (pp) Rpl30	0.956576	0.147			0.761		0.787
Serbp1 (pp) Rpl22	0.960214	0.173			0.723		0.792	0.165
Myo1f (pp) Myo1c	0.942186	0.062		0.72			0.749	0.123

### Sheet: bacterial STRING DB v11
name	score	stringdb::coexpression	stringdb::cooccurrence	stringdb::databases	stringdb::experiments	stringdb::neighborhood	stringdb::score	stringdb::textmining
groS (pp) groL	1	0.996	0.659	0.9	0.996	0.784	0.999	0.979
fusA (pp) groL	0.964431	0.184	0.21		0.183		0.799	0.664
fusA (pp) atpA	0.996911	0.852	0.347				0.942	0.449
aceE (pp) pykF	0.998333			0.9			0.958	0.603
ompA (pp) groL	0.95889					0.089	0.793	0.782
ompA (pp) rpsU	0.999896				0.989	0.073	0.989	0.071
gapA (pp) groL	0.952066	0.368	0.347		0.165		0.767	0.403
gapA (pp) fusA	0.931832	0.268	0.366		0.162	0.099	0.716	0.315
rpsU (pp) fusA	0.99994	0.148			0.989		0.992	0.206
dnaK (pp) groL	1	0.935	0.482		0.913	0.074	0.999	0.962
dnaK (pp) groS	0.999974	0.815	0.197		0.173	0.074	0.994	0.962
dnaK (pp) fusA	0.966843	0.139	0.442		0.162	0.046	0.802	0.564
dnaK (pp) gapA	0.946286	0.133	0.506		0.164	0.046	0.748	0.376
dnaK (pp) htpG	0.999981	0.857	0.18		0.577		0.995	0.922
dnaK (pp) tig	0.994036	0.052			0.106	0.057	0.918	0.909
tig (pp) groL	0.998133	0.099			0.585	0.048	0.954	0.886
tig (pp) groS	0.955975	0.089				0.061	0.781	0.765
tig (pp) atpA	0.961699	0.745					0.8	0.249
tig (pp) fusA	0.928289	0.556				0.051	0.721	0.39
tig (pp) htpG	0.930002	0.058				0.052	0.724	0.716
pykF (pp) gapA	0.995128	0.596	0.408		0.127	0.089	0.924	0.663
htpG (pp) groL	0.999929	0.887	0.17		0.285		0.991	0.883
htpG (pp) groS	0.99996	0.936			0.199		0.993	0.889
