## Supplementary Table 8 for "Global mapping of *Salmonella enterica*-host protein-protein interactions during infection"

### Sheet: Tabellenblatt1
	effector	target	cell line	condition	FC (AP-QMS)	pulldown works	interaction validated in specified condition	at least one condition per interaction
	SteC	FMNL1	RAW	native	1.12506	yes	yes	yes
	SteC	FMNL1	RAW	x-link	1.63659	yes	yes
	SteC	FMNL1	HeLa	native	0.803265	yes	yes
	SteC	FMNL1	HeLa	x-link	1.24908	yes	yes
	PipB2	ANXA1	RAW	native	1.75131	yes	yes	yes
	PipB2	ANXA1	RAW	x-link	0.629416	yes	no
	PipB2	ANXA1	HeLa	native	2.31525	yes	yes
	PipB	ANXA1	HeLa	native	0.608827	yes	no	no
	SseJ	ANXA1	HeLa	native	1.04348	yes	yes	yes
	SifA	VPS39	RAW	x-link	0.599573	no	--	--
	SifA	VPS39	HeLa	x-link	0.82738	no	--
	PipB	GROEL	RAW	native	1.81751	yes	yes	yes
	PipB	GROEL	RAW	x-link	1.89379	yes	yes
	PipB	GROEL	HeLa	x-link	0.483565	yes	no
	SseK1	GROEL	RAW	native	2.24736	yes	no	no
	SseK1	GROEL	RAW	x-link	2.10187	yes	no
	SseL	GROEL	RAW	x-link	0.512951	yes	no	no
	SseJ	NPC1	RAW	native	0.690252	yes	yes	yes
	SseL	SACM1L	RAW	native	0.310128	yes	no	no
	SseL	SACM1L	RAW	x-link	0.73895	yes	no
	SseL	SACM1L	HeLa	native	1.01646	no	--
	PipB	SACM1L	HeLa	native	0.364797	no	--	--
	PipB2	SACM1L	RAW	native	0.661679	yes	yes	yes
	PipB2	SACM1L	HeLa	native	1.08023	no	--
	SseJ	PHB1	RAW	native	1.66332	no	--	--
	SseJ	PHB1	RAW	x-link	0.80002	no	--
	SseJ	PHB1	HeLa	native	1.87228	no	--
	SifA	LASP1	RAW	x-link	0.406006	yes	yes	yes
	SspH1	LASP1	RAW	x-link	0.831883	yes	no	no
	SseK1	TCP1	RAW	native	0.548793	no	--	--
	SseK1	TCP1	RAW	x-link	0.283242	no	--
	SseI	TCP1	RAW	x-link	0.30873	no	--	--
	AvrA	MAP1S	RAW	x-link	0.279927	no	--	--
	PipB	PDZD8	HeLa	native	1.79175	yes	yes	yes
	SspH2	BCLAF1	RAW	x-link	0.707463	no	--	--
	SifA	BCLAF1	HeLa	x-link	0.844342	no	--	--
	SlrP	BCLAF1	HeLa	x-link	0.96803	no	--	--
							13/22	8/13
