## Supplementary Table 10 for "Global mapping of *Salmonella enterica*-host protein-protein interactions during infection"

### Sheet: Sheet1
Samples	FMNL1/2 phosphosites identified	SteC phosphosites identified
SteC + FMNL1	S: 99, 194/195, 199 / T: 118, 203, 207	S: 75, 80, 270, 377, 379 / T: 382, 402, 406, 445
SteC KD + FMNL1	None	T: 445
SteC + FMNL2	S: 6, 171, 179, 188, 205 / T: 104, 202, 208	S: 75, 80, 295, 377, 379 / T: 382, 402, 406, 445
SteC KD + FMNL2	None	S: 377, 379 / T: 445
SteC + FMNL1 + FMNL2	FMNL2: S: 6, 171, 179, 188 T:104, 202 / FMNL1: S: 184, 199 T: 118, 203	S: 75, 80, 242, 270, 377, 379 / T: 382, 402, 406, 445
SteC KD + FMNL1 + FMNL2	None	None
