## Supplementary Table 11 for "Global mapping of *Salmonella enterica*-host protein-protein interactions during infection"

### Sheet: Primers
Primer name	Primer Sequence 5' > 3'	Primer use	Purpose
#6_TEV-FLAG_d	gagaatttgtattttcagggtgagc	pJPS1 contruction	cloning
#3_kan(pkd4)_u(HindIII)	gcaatcaagcttcatatgaatatcctccttagttcctattcc	pJPS1 contruction	cloning
#1_2Myc-Tev(EcoRI)	gtatgcgaattcgaacaaaaactcatctcagaagaggatctggaacaaaaactcatctcagaagaggatctggagaatttgtattttcagggtgagc	pJPS1 contruction	cloning
#3_kan(pkd4)_u(HindIII)	gcaatcaagcttcatatgaatatcctccttagttcctattcc	pJPS1 contruction	cloning
JPS26	ggctggtcacacccgcagtttgaaaaaggtgggggttcagggggcggtagcgggggtggcagttggagtcacccccaatttgaaaaaggtgagaatttgtattttcagggt	pJPS1 contruction	cloning
JPS27	catatgaatatcctccttagttcctattcc	pJPS1 contruction	cloning
JPS14	gatacctttagctgtgaagtcatggggaatctttattttttaatgaaagacgcatcgtggccggatcttgc	sifA-STF construction	mutagenesis
JPS15	tacgatttcgctatatcttctcttaatcatggccgtcatttgtggatgcgcggataacagaaaggccggg	sifA-STF construction	mutagenesis
JPS28	gataccttta gctgtgaagt catggggaat ctttattttt taatgaaaga tcgcccggat ggctggtcacacccgcag	sifA-STF construction	mutagenesis
JPS29	tacgatttcgctatatcttctcttaatcatggccgtcatttgtggatgcgattttaaaat cttgtcatcgtcatccttg	sifA-STF construction	mutagenesis
JPS38	atgtaaaaaagaggtgaatcatgaagcagcgaattacagtgacagtggacgtgtaggctggagctgcttc	ccdAB deletion	mutagenesis
JPS39	cctgttcgctgacacgcatatcagatcccccggaacatcaggttaatggccatatgaatatcctcctta	ccdAB deletion	mutagenesis
JPS30	gttttttcattagttggttgggataaatataagcctaaaaatagaaatcgtggctggtcacacccgcagtttg	F- STM14_3164 gogB C-terminal 2x STREP-TEV-3xFLAGplus KanR cassete from pKD4 via lamda red	mutagenesis/STF insertion
JPS31	ggagtatatatccttaactccaatagggctgctctatatataaatatattaacatatgaatatcctccttag	R- STM14_3164 gogB C-terminal 2x STREP-TEV-3xFLAGplus KanR cassete from pKD4 via lamda red	mutagenesis/STF insertion
JPS32	taatgaataccagtcagtttacgcaaagttcatgggcgaggcatgtgcagggctggtcacacccgcagtttg	F- STM14_4996 sseK C-terminal 2x STREP-TEV-3xFLAGplus KanR cassete from pKD4 via lamda red	mutagenesis/STF insertion
JPS33	tttttcgccgaaacttgatagtttatgccaatattttatgtattcaatagcatatgaatatcctccttag	R- STM14_4996 sseK C-terminal 2x STREP-TEV-3xFLAGplus KanR cassete from pKD4 via lamda red	mutagenesis/STF insertion
JPS34	gttttgccataatgttagaaagttttatagctcatcattattccactgaa ggctggtcacacccgcagtttg	F- STM14_1974 sseJ C-terminal 2x STREP-TEV-3xFLAGplus KanR cassete from pKD4 via lamda red	mutagenesis/STF insertion
JPS35	tattttcatgccaccggcactatgatattgagctgtgttttgctcaaggc catatgaatatcctccttag	R- STM14_1974 sseJ C-terminal 2x STREP-TEV-3xFLAGplus KanR cassete from pKD4 via lamda red	mutagenesis/STF insertion
JPS42	tggtgaggctatttcacacga	F-to confirm gogB C-terminal tag insertion. Wt = 350 b.p. Insertion + 1.7 kb	Diagnostic PCR
JPS43	ttttcaacgcatgcccgaat	R-to confirm gogB C-terminal tag insertion. Wt = 350 b.p. Insertion + 1.7 kb	Diagnostic PCR
JPS44	gttgatcgcaataaccacccg	F-to confirm sseK/nleB C-terminal tag insertion. Wt = 362 b.p. Insertion + 1.7 kb	Diagnostic PCR
JPS45	gttctgaacagcactgcgat	R-to confirm sseK/nleB C-terminal tag insertion. Wt = 362 b.p. Insertion + 1.7 kb	Diagnostic PCR
JPS46	aggcggccagtaatattggtt	F-to confirm sseJ C-terminal tag insertion. Wt = 364 b.p. Insertion + 1.7 kb	Diagnostic PCR
JPS47	cggtggcgatttatcgactcta	R-to confirm sseJ C-terminal tag insertion. Wt = 364 b.p. Insertion + 1.7 kb	Diagnostic PCR
JPS58	tgcagagacaggctttacgtgaggaaccgttttatcgtttgatgacagag ggcggctggtcacacccgcagtttg	F - spvC STF tagging using pJPS1	mutagenesis/STF insertion
JPS59	aaa tta atg agc att taa aat agc tgt tta acg gcg ttt act gtt ccg tt catatgaatatcctccttag	R - spvC STF tagging using pJPS1	mutagenesis/STF insertion
JPS60	cggaggaagggactcttgtggctaaggtattaaaggatgaattaaaaaaa ggcggctggtcacacccgcagtttg	F - steC (STM14_2050) STF tagging using pJPS1	mutagenesis/STF insertion
JPS61	ata att gat cgg taa atc tgt agc gaa tgt gcc ccc ggc gat tcg cag aa catatgaatatcctccttag	R - steC (STM14_2050) STF tagging using pJPS1	mutagenesis/STF insertion
JPS62	ttgtggatgaggtgctgggtagctatctgacagcccggtggcgtcttaac ggcggctggtcacacccgcagtttg	F - sspH1 STF tagging using pJPS1	mutagenesis/STF insertion
JPS63	gat gtt gtt tgt cca gga ata tct ttg ttc acc gca cca cat tcg cct gg catatgaatatcctccttag	R - sspH1 STF tagging using pJPS1	mutagenesis/STF insertion
JPS64	gatggtttaatacctttaaaaagcaaaaatattccttaataggtaaaatg ggcggctggtcacacccgcagtttg	F - sseI STF tagging using pJPS1	mutagenesis/STF insertion
JPS65	caa aat tta agt gga cac tat cat cgc cgg att gac agg gtt ctg aca ga catatgaatatcctccttag	R - sseI STF tagging using pJPS1	mutagenesis/STF insertion
JPS66	tgtctacaagcacacaaacactctttaacgaattttatagtgaaaatatt ggcggctggtcacacccgcagtttg	F - pipB2 STF tagging using pJPS1	mutagenesis/STF insertion
JPS67	cag cta cta ttc agt agc aga ttg tta ttc tta cat tgc ttt tat ttc ag catatgaatatcctccttag	R - pipB2 STF tagging using pJPS1	mutagenesis/STF insertion
JPS68	ttgtggaggagatgctggggagctatctgaacgttcagtggcgtcgtaac ggcggctggtcacacccgcagtttg	F - sspH2 STF tagging using pJPS1	mutagenesis/STF insertion
JPS69	tcc gta ctg tct gat gtt gtt cgt ccg gga ata tct ttg tcg cac cgc ac catatgaatatcctccttag	R - sspH2 STF tagging using pJPS1	mutagenesis/STF insertion
JPS70	ataacactttatttataagtgaaaagtcgagttgtcgcaatatgcttata ggcggctggtcacacccgcagtttg	SopD2 (STM14_1098) STF tagging using pJPS1	mutagenesis/STF insertion
JPS71	act gaa att acg cca taa aaa gcg tac aaa aaa ggc tcc ata tca gtg gg catatgaatatcctccttag		mutagenesis/STF insertion
JPS72	ctccactcccggattacaatgatagaactcttttcccccatccgatattt ggcggctggtcacacccgcagtttg	PipB STF tagging using pJPS1	mutagenesis/STF insertion
JPS73	gtt tat tta ata aaa caa ggg ggc ctc tgt ttg aat act tct tgt tta ta catatgaatatcctccttag		mutagenesis/STF insertion
JPS74	ctgacacaaacaggataaaaagaataataaacatgagggtactcaactca ggcggctggtcacacccgcagtttg	SpvB STF tagging using pJPS1	mutagenesis/STF insertion
JPS75	ggt tcc gga gta taa ccc ctt ata gag cta ggc cgc tca tac cac ttc tg catatgaatatcctccttag		mutagenesis/STF insertion
JPS76	cactatttaacacccaaacccggcggcaaatatatgaatacagtctccag ggcggctggtcacacccgcagtttg	SseL STF tagging using pJPS1	mutagenesis/STF insertion
JPS77	tat aaa ttc ttc gca gag cat cat ttc agg ata aga gcc taa tgg gat ag catatgaatatcctccttag		mutagenesis/STF insertion
JPS78	ggt tat ttc agg aca gtg tcc	SpvC STF-Tag verification	Diagnostic PCR
JPS79	gcg gac ata tca ata tgc atg a		Diagnostic PCR
JPS80	ttaaagcgggccgagaccg	SteC (STM14_2050) STF-Tag verification	Diagnostic PCR
JPS81	ggc att tca ccc act atg gca		Diagnostic PCR
JPS82	gtaccggaagctgtatgacg	SspH1 STF-Tag verification	Diagnostic PCR
JPS83	ggt cca gta ctt cca tca act		Diagnostic PCR
JPS84	agcagctaatgcctatgatgc	SseI STF-Tag verification	Diagnostic PCR
JPS85	gcg cct gta tcc agt cgt a		Diagnostic PCR
JPS86	gca aac ctg cga aag gcg ag	PipB2 STF-Tag verification	Diagnostic PCR
JPS87	cga gct gac aac gca cga ac		Diagnostic PCR
JPS88	atg agg aaa cgt acc gga tgc	SspH2 STF-Tag verification	Diagnostic PCR
JPS89	tgc cgt taa tcg cgg agc ga		Diagnostic PCR
JPS90	ctgctacaagcatataaaccg	SopD2 (STM14_1098) STF-Tag verification	Diagnostic PCR
JPS91	cca tcc gtg tat ctg gtt ac		Diagnostic PCR
JPS92	cgctgcaattctattcggc	PipB STF-Tag verification	Diagnostic PCR
JPS93	gtt aat gtg cca cat aca ggt		Diagnostic PCR
JPS94	aagggagaggcagagatgc	SpvB STF-Tag verification	Diagnostic PCR
JPS95	ggt ccg ttc cga gca gaa a		Diagnostic PCR
JPS96	gga caa aac gat cct gct acc	SseL STF-Tag verification	Diagnostic PCR
JPS97	cgt tgg ctt aat ggc gag ga		Diagnostic PCR
JPS98	caggtgattacagtagttac	SteC (STM14_2050) STF-Tag verification	Diagnostic PCR
JPS99	aactctcaataattgatcgg		Diagnostic PCR
JPS104	atatattgctgaaaaaagaggtgagctcgctcatgagcgcctactggcgaggcggctggtcacacccgcagtttg	SlrP (STM_928) STF tagging using pJPS1	mutagenesis/STF insertion
JPS105	cgcttatcagaagcctgtttacaccgaagggtaaacaggctctctccctccatatgaatatcctccttag	SlrP (STM_928) STF tagging using pJPS1	mutagenesis/STF insertion
JPS106	aatgggcggccgacataaaagctcgctaccataactatttggacaattatggcggctggtcacacccgcagtttg	SteA (1912) STF tagging using pJPS1	mutagenesis/STF insertion
JPS107	cggcgtgttaaaatttttaacgccggctcagcgagtctgatttctaacaacatatgaatatcctccttag	SteA (1912) STF tagging using pJPS1	mutagenesis/STF insertion
JPS108	ggtttggcctgaaacatctgctaacctgtcactcaaatggtaatgtcagaggcggctggtcacacccgcagtttg	SteB (1970) STF tagging using pJPS1	mutagenesis/STF insertion
JPS109	aggaaagaactgagcgcccatatctgtaggctgtggaatagcaatgccgggcatatgaatatcctccttag	SteB (1970) STF tagging using pJPS1	mutagenesis/STF insertion
JPS110	atttatcttcactcgttgaaacaacaaaaaatgaggctcatcaccagagtggcggctggtcacacccgcagtttg	SifB (1940) STF tagging using pJPS1	mutagenesis/STF insertion
JPS111	tttaaagttattgtattagatggttttggtattgccaggggattgtaaatcatatgaatatcctccttag	SifB (1940) STF tagging using pJPS1	mutagenesis/STF insertion
JPS112	tattagaaaaaacacccgtatcgcttttgtatggggcatataaaaagaaaggcggctggtcacacccgcagtttg	SrgE (1877) STF tagging using pJPS1	mutagenesis/STF insertion
JPS113	ctttacgacaattgcttcaaaaactatcaaatgccagacttccgctaccacatatgaatatcctccttag	SrgE (1877) STF tagging using pJPS1	mutagenesis/STF insertion
JPS114	agcgctctgtcaatctgctactacacctgcattaatggacagttctgatggcggctggtcacacccgcagtttg	SseF STF tagging using pJPS1	mutagenesis/STF insertion
JPS115	ttaacaggacgttgccctcctacctgagcatttgggctaacaggtttcatatgaatatcctccttag	SseF STF tagging using pJPS1	mutagenesis/STF insertion
JPS116	cattatatcgtttgctggctcaggtaacgccagaacaacgtgcgccggagggcggctggtcacacccgcagtttg	SseG STF tagging using pJPS1	mutagenesis/STF insertion
JPS117	catcgtaaggatactggcaacatagcaaaatttagaaagcaatgaacatccatatgaatatcctccttag	SseG STF tagging using pJPS1	mutagenesis/STF insertion
JPS118	atgaacatatttttatggataccagcagtttgactatcagctcctggagaggcggctggtcacacccgcagtttg	SseK2 (STM_2428) STF tagging using pJPS1	mutagenesis/STF insertion
JPS119	agtatggtctttacgtttagctttgccgaaacattgctcgcgtttatatccatatgaatatcctccttag	SseK2 (STM_2428) STF tagging using pJPS1	mutagenesis/STF insertion
JPS120	gaggtacagatggatgcag	SlrP STF-Tag verification	Diagnostic PCR
JPS121	ttgggttaagcccgtttac	SlrP STF-Tag verification	Diagnostic PCR
JPS122	agcatataatgccttacc	SteA STF-Tag verification	Diagnostic PCR
JPS123	gaggtacgtggaattttgg	SteA STF-Tag verification	Diagnostic PCR
JPS124	cagtctggataatagcgg	SteB STF-Tag verification	Diagnostic PCR
JPS125	tctggtaaaagtcaggc	SteB STF-Tag verification	Diagnostic PCR
JPS126	gagatactaatgaatatgc	SifB STF-Tag verification	Diagnostic PCR
JPS127	acttatactcagtatgtc	SifB STF-Tag verification	Diagnostic PCR
JPS128	tcagcagcagcaacggg	SrgE STF-Tag verification	Diagnostic PCR
JPS129	tcggggaatcagcggaag	SrgE STF-Tag verification	Diagnostic PCR
JPS130	ggattattgccttgcccg	SseF STF-Tag verification	Diagnostic PCR
JPS131	aatacccgctcttttcc	SseF STF-Tag verification	Diagnostic PCR
JPS132	tttgggactacagcctc	SseG STF-Tag verification	Diagnostic PCR
JPS133	ctggcctgcctggtgcgc	SseG STF-Tag verification	Diagnostic PCR
JPS134	gtaaaccttatggcgatcc	SseK2 (STM_2428) STF-Tag verification	Diagnostic PCR
JPS135	atgagtgattttcaccac	SseK2 (STM_2428) STF-Tag verification	Diagnostic PCR
JPS188	atgaaaatatttggcagtcagtaaaaggcatttcttcattaatcacatctggcggctggtcacacccgcagtttg	SopB STF tagging (Forward)	mutagenesis/STF insertion
JPS189	ggc gca tcc agg cct aac gcg tca tat aaa cga ttt aat aga ctt tcc at catatgaatatcctccttag	SopB STF tagging (Reverse)	mutagenesis/STF insertion
JPS192	ctggcgtggatcgggttattactaccgttgatggcttgcacatgcagcgtggcggctggtcacacccgcagtttg	SipA STF tagging (Forward)	mutagenesis/STF insertion
JPS193	ata caa gag gtg atc act ttt ttg act ctt gct tca ata tcc ata ttc at catatgaatatcctccttag	SipA STF tagging (Reverse)	mutagenesis/STF insertion
JPS194	ttgtacaactaaaagcaatgcaagcccagttgcttatgacgacggcaagc ggcggctggtcacacccgcagtttg	SptP STF tagging (Forward)	mutagenesis/STF insertion
JPS195	cgg caa aca aat aat tat aca gaa ata gct tac ttt cag ata gtt cta aa catatgaatatcctccttag	SptP STF tagging (Reverse)	mutagenesis/STF insertion
JPS196	agcgccgctggggcgggttcctgcgcgattttaaacagaaccgcatcatc ggcggctggtcacacccgcagtttg	SseB STF tagging (Forward)	mutagenesis/STF insertion
JPS197	tcc cgt aac gct caa cgt cca gag cag gta agc cag gag gcc gcc ctg tt catatgaatatcctccttag	SseB STF tagging (Reverse)	mutagenesis/STF insertion
JPS200	actgaatagcggtaacctgga	SopB STF Tagging Verification (Forward)	Diagnostic PCR
JPS201	cgc tgg tgt agt tca gac gta	SopB STF Tagging Verification (Reverse)	Diagnostic PCR
JPS202	ggctgaccaggctaaaagg	SipA STF Tagging Verification (Forward)	Diagnostic PCR
JPS203	gca act aat gtc aaa ctc ctc	SipA STF Tagging Verification (Reverse)	Diagnostic PCR
JPS204	gga aga acc gga acg atg gc	SptP STF Tagging Verification (Forward)	Diagnostic PCR
JPS205	cgt cgc cga aac gat cgg at	SptP STF Tagging Verification (Reverse)	Diagnostic PCR
JPS206	ttc acg cag cgg gca atg tgg c	SseB STF Tagging Verification (Forward)	Diagnostic PCR
JPS207	gcc agc ggt gct gcc gtg at	SseB STF Tagging Verification (Reverse)	Diagnostic PCR
JSP228	acaaaaagaatgaacgctttatgagcgattcgataacaatgccgttatgc ggctggtcacacccgcagtttg	AvrA_STF_fwd	mutagenesis/STF insertion
JSP229	tacggtttaagtaaagacttatattcagctatcctttttttatgagcgga catatgaatatcctccttag	AvrA_STF_rev	mutagenesis/STF insertion
JSP230	gaatatgtggaggccaatcc	AvrA_colony_fwd	Diagnostic PCR
JSP231	aatcgtaccagaggcgcaag	AvrA_colony_rev	Diagnostic PCR
JSP232	agccaaaacctttacactcctcctcctggaaagactggtgtaccatttta ggctggtcacacccgcagtttg	GtgE_STF_fwd	mutagenesis/STF insertion
JSP233	gagaggatttgaacctccgcccccccatgttggcggtagcctgaataatt catatgaatatcctccttag	GtgE_STF_rev	mutagenesis/STF insertion
JSP234	tggtctttactatgacggtg	GtgE_colony_fwd	Diagnostic PCR
JSP235	ctcaatttcctacggggaag	GtgE_colony_rev	Diagnostic PCR
JSP236	tacagcaaaatgcggatgcttcgcgttttattctgcgccagagtcgcgca ggctggtcacacccgcagtttg	SipB_STF_fwd	mutagenesis/STF insertion
JSP237	ttaaataagcggcgggatttattcccacattactaattaacatatttttc catatgaatatcctccttag	SipB_STF_rev	mutagenesis/STF insertion
JSP238	ccatggatcagattcagcag	SipB_colony_fwd	Diagnostic PCR
JSP239	gattatttaaataagcggcg	SipB_colony_rev	Diagnostic PCR
JSP240	accagtcgaaagcatccgcactcgctgctatcgcaggcaatattcgcgct ggctggtcacacccgcagtttg	SipC_STF_fwd	mutagenesis/STF insertion
JSP241	aatatccccagttcgccatcaggagcgcgattaaatcacacccatgatgg catatgaatatcctccttag	SipC_STF_rev	mutagenesis/STF insertion
JSP242	gaaagttcacgtaaatcgac	SipC_colony_fwd	Diagnostic PCR
JSP243	gagtctgcggccgttcggca	SipC_colony_rev	Diagnostic PCR
JSP244	gaaaatatttcccgagtgttctgtcatccatcctgccactggcctgggcg ggctggtcacacccgcagtttg	SopA_STF_fwd	mutagenesis/STF insertion
JSP245	gactaaaacgggtctatgtacagagggacacaacgctgtgtcccttaatt catatgaatatcctccttag	SopA_STF_rev	mutagenesis/STF insertion
JSP246	agctgtctccggcgatattc	SopA_colony_fwd	Diagnostic PCR
JSP247	gcaatctggccgggatctca	SopA_colony_rev	Diagnostic PCR
JSP248	gttctttgcacattggtaaagatgggtgcagtcgtaatatattactgaca ggctggtcacacccgcagtttg	SopD_STF_fwd	mutagenesis/STF insertion
JSP249	gattatacttgctgctatgaaaaatccggcaggcagccggattttaaatt catatgaatatcctccttag	SopD_STF_rev	mutagenesis/STF insertion
JSP250	gagtttaaaccaacaaattc	SopD_colony_fwd	Diagnostic PCR
JSP251	cgggtatggcggaagaagag	SopD_colony_rev	Diagnostic PCR
JPS208	tcgcgctcagtaccgcggtggtcacggcgattattaatggcgtatttgat ggctggtcacacccgcagtttg	CigR_STF_fwd	mutagenesis/STF insertion
JPS209	tacgctccggtttttgcgcgctgtccgtgtccaaactggctgcgccaata catatgaatatcctccttag	CigR_STF_rev	mutagenesis/STF insertion
JPS210	cgctaccgccgggaatcgct	CigR_colony_fwd	Diagnostic PCR
JPS211	ggcagtgctcgccaaaacgc	CigR_colony_rev	Diagnostic PCR
JPS212	aagagatgggtcacacatcaccaccaagaatcgcctacgaatttagtaat ggctggtcacacccgcagtttg	GtgA_STF_fwd	mutagenesis/STF insertion
JPS213	ctgtattagctcagacctgaactggttactgtgttgtagcatcgtgggat catatgaatatcctccttag	GtgA_STF_rev	mutagenesis/STF insertion
JPS214	gttgactcaccttcaggaca	GtgA_colony_fwd	Diagnostic PCR
JPS215	atgtccgaatcgatttctgg	GtgA_colony_rev	Diagnostic PCR
JPS220	ccggttatatcgctcaatacaggcattctgcagaggttttcccggatgaa ggctggtcacacccgcagtttg	SteD_STF_fwd	mutagenesis/STF insertion
JPS221	atcacacaatccggactgagttcaatcaaagtgatctactattcggcgca catatgaatatcctccttag	SteD_STF_rev	mutagenesis/STF insertion
JPS222	gtttccccggatgctttaac	SteD_colony_fwd	Diagnostic PCR
JPS223	catcaggcgtcgttcggtac	SteD_colony_rev	Diagnostic PCR
JSP252	ttcagttaactatagaaaatattgcgaataagtatcttcagaatgcctcc ggctggtcacacccgcagtttg	SopE2_STF_fwd	mutagenesis/STF insertion
JSP253	aacgaatatatagtttcagaaaatctgctattaattcatatggttaatag catatgaatatcctccttag	SopE2_STF_rev	mutagenesis/STF insertion
JSP254	gtattaaatatccgcatatg	SopE2_colony_fwd	Diagnostic PCR
JSP255	caggtatttagagtaataac	SopE2_colony_rev	Diagnostic PCR
JSP256	tctcatcatcaggggaattttatgtcagggcttatgatgaaaaacacgat ggctggtcacacccgcagtttg	SpvD_STF_fwd	mutagenesis/STF insertion
JSP257	ggtttacagcggatcttgctaaggctctctattaacttaccattcataaa catatgaatatcctccttag	SpvD_STF_rev	mutagenesis/STF insertion
JSP258	gaaaacatccaacatacttc	SpvD_colony_fwd	Diagnostic PCR
JSP259	ttgcctgtagcgccggtggt	SpvD_colony_rev	Diagnostic PCR
JSP260	ccggactataccttagcgcaaatggcatcagaacccggccagcctggcca ggctggtcacacccgcagtttg	SteE_STF_fwd	mutagenesis/STF insertion
JSP261	tctggacgattaacaccccgtgtcatcgtcggaattcgtcttttccctat catatgaatatcctccttag	SteE_STF_rev	mutagenesis/STF insertion
JSP262	gtagtggtgcggcatatact	SteE_colony_fwd	Diagnostic PCR
JSP263	cgtcaaagacaattgaatcg	SteE_colony_rev	Diagnostic PCR
pipBGFP-N5’	gga aga tct atg cca ata act aac gcg tc
pipBGFP-N3’2	a cgc gtc gac cta aaa tat cgg atg ggg gaa
GFPPipB-269R	a cgc gtc gac cta acc tgt cag atc ggc tcc
PDZK8-EcoRI-Kozak	ccg gaa ttc gcc acc atg ggg ctg ctg ctc atg atc
NM_173791-Xho	ccg ctc gag cac aga ctc gga tgg gcc aaa
pGAD-PipB-1F	ccg gaa ttc atg cca ata act aac gcg
pGAD-PipB-291R	gga aga tct cta aaa tat cgg atg ggg
pGAD-PipB-281R	gga aga tct cta att gta atc cgg gag tgg agt
pGAD-PipB-271R	gga aga tct cta ttg act acc tgt cag atc ggc
pGAD-PipB-188R	gga aga tct cta att aga tag agt tgt ttc
pGAD-PipB-189F	ccg gaa ttc gta aat tta gtc ggt gca
pGBT9-PDZK8-F	ccg gaa ttc ggc ctg ctc cta agg gag
pGBT9-PDZK8-R	a cgc gtc gac cta cac aga ctc gga tgg
pGBT9-PDZK8-F2	ccg gaa ttc tat gac aga gag gca aat g
pGBT9-PDZK8-R2	a cgc gtc gac cta att gac tga ctt gct agc ttc
