## Supplementary Table 12 for "Global mapping of *Salmonella enterica*-host protein-protein interactions during infection"

### Sheet: Strains
Strains	Genotype	Source or reference	Gene carrying STF tag	Description
E. coli
TOP10	F- mcrA Δ(mrr-hsdRMS-mcrBC) φ80lacZΔM15 ΔlacX74 nupG recA1 araD139 Δ(ara-leu)7697 galE15 galK16 rpsL(StrR) endA1 λ	Invitrogen
Rosetta(DE3) plysRare	host strain for recombinant protein expression,	Novagen
Salmonella enterica serovar Typhimurium 14028s wild type
14028s	wild type Salmonella enterica serovar Typhimurium 14028s	Porwollik et al., 2014
NT13010	gogB:STF-kan	this study	STM14_3164	STm 14028S carrying C-terminally (aa 497) STF-tagged GogB
NT13012	sseK1:STF-kan	this study	STM14_4996	STm 14028S carrying C-terminally (aa 336) STF-tagged SseK1
NT13016	sseJ:STF-kan	this study	STM14_1974	STm 14028S carrying C-terminally (aa 408) STF-tagges SseJ
NT13032	ΔccdAB::Cm, sifA:STF	this study	STM14_1400	STm 14028S carrying internally (aa 136) STF-tagged SifA
NT13066	pipB:STF-kan	this study	STM14_1233	STm 14028S carrying C-terminally (aa 291) STF-tagged PipB
NT13068	pipB2:STF-kan	this study	STM14_3350	STm 14028S carrying C-terminally (aa 350) STF-tagged PipB2
NT13070	sifB:STF-kan	this study	STM14_1940	STm 14028S carrying C-terminally (aa 316) STF-tagged SifB
NT13072	slrP:STF-kan	this study	STM14_928	STm 14028S carrying C-terminally (aa 765) STF-tagged SlrP
NT13074	sopD2:STF-kan	this study	STM14_1098	STm 14028S carrying C-terminally (aa 319) STF-tagged SopD2
NT13076	spvB:STF-kan	this study	STM14_5562	STm 14028S carrying C-terminally (aa 591) STF-tagged SpvB
NT13078	spvC:STF-kan	this study	STM14_5561	STm 14028S carrying C-terminally (aa 241) STF-tagged SpvC
NT13080	srgE:STF-kan	this study	STM14_1877	STm 14028S carrying C-terminally (aa 488) STF-tagged SrgE
NT13082	sseF:STF-kan	this study	STM14_1700	STm 14028S carrying C-terminally (aa 260) STF-tagged SseF
NT13084	sseG:STF-kan	this study	STM14_1701	STm 14028S carrying C-terminally (aa 229) STF-tagged SseG
NT13086	sseI:STF-kan	this study	STM14_1193	STm 14028S carrying C-terminally (aa 322) STF-tagged SseI
NT13088	sipA:STF-kan	this study	STM14_3481	STm 14028S carrying C-terminally (aa 685) STF-tagged SipA
NT13090	sopB:STF-kan	this study	STM14_1237	STm 14028S carrying C-terminally (aa 561) STF-tagged SopB
NT13092	sseK2:STF-kan	this study	STM14_2428	STm 14028S carrying C-terminally (aa 335) STF-tagged SseK2
NT13094	sseL:STF-kan	this study	STM14_2824	STm 14028S carrying C-terminally (aa 317) STF-tagged SseL
NT13096	sspH1:STF-kan	this study	STM14_1483	STm 14028S carrying C-terminally (aa 700) STF-tagged SspH1
NT13098	sspH2:STF-kan	this study	STM14_2769	STm 14028S carrying C-terminally (aa 788) STF-tagged SspH2
NT13100	steA:STF-kan	this study	STM14_1912	STm 14028S carrying C-terminally (aa 210) STF-tagged SteA
NT13102	steB:STF-kan	this study	STM14_1970	STm 14028S carrying C-terminally (aa 133) STF-tagged SteB
NT13104	steC:STF-kan	this study	STM14_2050	STm 14028S carrying C-terminally (aa 457) STF-tagged SteC
NT13106	sptP:STF-kan	this study	STM14_3477	STm 14028S carrying C-terminally (aa 543) STF-tagged SptP
NT19004	steE:STF-kan	this study	STM14_3166	STm 14028S carrying C-terminally (aa 181) STF-tagged SteE
NT19006	cigR:STF-kan	this study	STM14_4534	STm 14028S carrying C-terminally (aa 159) STF-tagged CigR
NT19015	avrA:STF-kan	this study	STM14_3462	STm 14028S carrying C-terminally (aa 278) STF-tagged AvrA
NT19016	sipB:STF-kan	this study	STM14_3484	STm 14028S carrying C-terminally (aa 593) STF-tagged SipB
NT19017	sipC:STF-kan	this study	STM14_3483	STm 14028S carrying C-terminally (aa 409) STF-tagged SipC
NT19018	sopA:STF-kan	this study	STM14_2557	STm 14028S carrying C-terminally (aa 782) STF-tagged SopA
NT19019	steD:STF-kan	this study	STM14_2638	STm 14028S carrying C-terminally (aa 111) STF-tagged SteD
NT13134	ΔsseJ::	this study
NT13135	ΔsseL::	this study
NT13136	ΔsteC::	this study
NT13138	ΔsseJ::kan	Porwollik et al., 2014
NT13139	ΔsseL::kan	Porwollik et al., 2014
NT13140	ΔsteC::kan	Porwollik et al., 2014
NT13152	ΔsseJ::ΔsseL::	this study
NT13108	ΔssaV::kan	Porwollik et al., 2014
NT13045	ΔprgK::kan	Porwollik et al., 2014
NT13042	ΔsifA::kan	Porwollik et al., 2014
NT19032	14028s, pFCcGi	this study		STm 14028S WT expressing mCherry from pFCcGi
NT19033	ΔsseJ:: , pFCcGi	this study		STm 14028S ΔsseJ:: expressing mCherry from pFCcGi
NT19034	ΔsseL:: , pFCcGi	this study		STm 14028S ΔsseL:: expressing mCherry from pFCcGi
NT19035	ΔsteC:: , pFCcGi	this study		STm 14028S ΔsteC:: expressing mCherry from pFCcGi
NT19037	ΔsseJ::kan, pFCcGi	this study		STm 14028S ΔsseJ::Kan expressing mCherry from pFCcGi
NT19038	ΔsseJ::kan, pFCcGi	this study		STm 14028S ΔsseJ::Kan expressing mCherry from pFCcGi
NT19039	ΔsseL::kan, pFCcGi	this study		STm 14028S ΔsseL::Kan expressing mCherry from pFCcGi
NT19040	ΔsseL::kan, pFCcGi	this study		STm 14028S ΔsseL::Kan expressing mCherry from pFCcGi
NT19041	ΔsteC::kan, pFCcGi	this study		STm 14028S ΔsteC::Kan expressing mCherry from pFCcGi
NT19042	ΔsteC::kan, pFCcGi	this study		STm 14028S ΔsteC::Kan expressing mCherry from pFCcGi
NT19044	ΔsseJ::ΔsseL::, pFCcGi	this study		STm 14028S ΔsseJ::ΔsseL:: expressing mCherry from pFCcGi
NT19051	ΔssaV::kan, pFCcGi	this study		STm 14028S ΔssaV::Kan expressing mCherry from pFCcGi
NT19052	ΔprgK::kan, pFCcGi	this study		STm 14028S ΔprgK::Kan expressing mCherry from pFCcGi
NT19053	ΔsifA::kan, pFCcGi	this study		STm 14028S ΔsifA::Kan expressing mCherry from pFCcGi
Salmonella enterica serovar Typhimurium SL1344 wild type
∆pipB	∆pipB	Hoiseth and Stocker 1981; Knodler et al., 2002; Knodler et al., 2003
∆pipB2	∆pipB2	Hoiseth and Stocker 1981; Knodler et al., 2002; Knodler et al., 2003
