## Supplementary Table 13 for "Global mapping of *Salmonella enterica*-host protein-protein interactions during infection"

### Sheet: Strains
Plasmid	Description	Source (Cat # or reference)
pFCcGi	Constituce expression of mCherry(FC), AmpR	Figueira et al., 2013
pGEM-T Easy	AmpR, T/A cloning vector	Invitrogen
pQE30	AmpR	Qaigen
pMZ2	plasmid containing 2x Myc-TEV-FLAG tag and KanR gene from pKD4 cloned into the EcoRI/HindIII site of pQE-30, AmpR	this work
pJSP1	pGEM-Teasy backbone containing 2x STREP-TEV-3xFLAG tag and KanR gene from pKD4, AmpR	this work
pKD45	plasmid carrying neo-ccdB cassette, R6K ori	Datsenko & Wanner 2000
pKD3	plasmid carring FRT-cat-FRT cassette, CmR , AmpR	Datsenko & Wanner 2000
pKD4	plasmid carring FRT-neo-FRT cassette, KanR , AmpR	Datsenko & Wanner 2000
pKD46	λ Red recombinase expression vector, AmpR	Datsenko & Wanner 2000
pCP20	Plasmid expressing FLP recombinase, AmpR , ts rep	Datsenko & Wanner 2000
pACYC184	CmR, TetR	New England Biolabs
pPipB-2HA	plasmid expressing c-terminal HA tagged PipB	Knodler et al. 2003
pPipB2-2HA	plasmid expressing c-terminal HA tagged PipB2	Knodler et al. 2003
EGFP-PipB	expression of GFP tagged PipB	this work
EGFP-PipB(∆270-291)	expression of GFP tagged PipB(∆270-291)	this work
EGFP-PipB2	expression of GFP tagged PipB2	Knodler and Steele-Mortimer, 2005
pKozak-PDZD8-myc	ectopic expression of PDZD8 expressing a c-terminal myc tag	this work
pCMV-Tag 5A	mammalina expression vector, KanR	Stratagene
pGAD424	generation of gene fusions for Y2H	Clontech
pGAD424-PipB	plasmid expressing PipB for Y2H	this work
pGAD424-PipB(1-281)	plasmid expressing PipB(1-281) for Y2H	this work
pGAD424-PipB(1-271)	plasmid expressing PipB(1-271) for Y2H	this work
pGAD424-PipB(1-188)	plasmid expressing PipB(1-188) for Y2H	this work
pGAD424-PipB(189-291)	plasmid expressing PipB(189-291) for Y2H	this work
pGBT9	generation of gene fusions for Y2H	Clontech
pGBT9-PDZD8	plasmid expressing PDZD8 for Y2H	this work
pGBT9-PDZD8(∆930-1154)	plasmid expressing PDZD8(∆930-1154) for Y2H	this work
pGBT9-PDZD8(∆1-338)	plasmid expressing PDZD8(∆1-338) for Y2H	this work
pGBT9-PDZD8∆PDZ	plasmid expressing PDZD8∆PDZ for Y2H	this work
pGBT9-PDZD8(∆494-814)	plasmid expressing PDZD8(∆494-814) for Y2H	this work
pGBT9-PDZD8∆C1	plasmid expressing PDZD8∆C1 for Y2H	this work
pGEX-4T1 tev FMNL1-A1 (1-385)
