## Supplementary Table 14 for "Global mapping of *Salmonella enterica*-host protein-protein interactions during infection"

### Sheet: Strains
Reagent or Resource	Source	Identifier (Cat #)	Application	Dilution
anti-FMNL1 (produced in rabbit)	LS Bio	LS-C401690	IP, WB	IP: 1:100, WB:1:1000
anti-ANXA1 (produced in rabbit)	proteintech	21990-1-AP	IP, WB	IP: 1:100, WB:1:1000
anti-MAP1S (produced in mouse)	Precision antibodies	AG10006	IP, WB	IP: 1:100, WB:1:1000
anti-TCP1 (produced in rat)	Thermo Fisher	MA3-026	IP, WB	IP: 1:100, WB:1:1000
anti-LASP1 (produced in rabbit)	proteintech	10515-1-AP	IP, WB	IP: 1:100, WB:1:1000
anti-PHB1 (produced in rabbit)	Cell Signalling	#2426	IP, WB	IP: 1:100, WB:1:1000
anti-SACM1L (produced in rabbit)	proteintech	13033-1-AP	IP, WB	IP: 1:100, WB:1:1000
anti-BCLAF1 (produced in rabbit)	Millipore	AB10546	IP, WB	IP: 1:100, WB:1:1000
anti-VPS39 (produced in rabbit)	proteintech	16219-1-AP	IP, WB	IP: 1:100, WB:1:1000
anti-GroEL (produced in rabbit)	kind donation from Bukau lab	--	IP, WB	IP: 1:100, WB:1:1000
anti-NPC1 (produced in rabbit)	Thermo Fisher	PA1-16817	IP, WB	IP: 1:100, WB:1:1000
anti-FMNL2 (produced in mouse)	abcam	ab57963	WB	WB: 1:1000
anti-Histone H3 (D1H2) (produced in rabbit)	Cell Signalling	#4499S	WB	WB: 1:1000
anti-RecA (produced in rabbit)	abcam	ab63797	WB	WB: 1:5000
anti-GAPDH (D16H11) (HRP-conjugate, produced in rabbit)	Cell Signalling	#8884	WB	WB: 1:2000
anti-FLAG M2 (produced in mouse)	Sigma	F1804	WB	WB: 1:1000
anti-RNA polymerase Sigma 70 (RpoD) [2G10]	Acris antibodies	GTX12088	WB	WB: 1:1000
anti-LAMP1 (produced in rat, Alexa-488 conjugate)	abcam	ab24871	IF	IF: 1:500
anti-PDZD8 (amino acid residues 1101-1118), rabbit affinity purified	New England Peptide		IF, WB	IF: 1:100, WB: 1:1000
secondary anti-rat (HRP-conjugate, produced in rabbit)	abcam	ab6734	WB	WB: 1:5000
secondary anti-mouse (HRP-conjugate, produced in goat)	Sigma	HVZ-A4416-1ML	WB	WB: 1:5000
secondary anti-rabbit (HRP-conjugate, produced in donkey)	Sigma/GE	NA934-1ML	WB	WB: 1:20000
anti-GFP	Molecular Probes	clone 3E6	IP, WB	WB: 1:50000
anti-rabbit IgG horseradish peroxidase	Cell Signalling		WB	1:10000
anti-PDI	Affinity Bioreagents	clone RL90	IF	1:200
rat monoclonal anti-HA	Roche	clone 3F10	IF	1:250
mouse monoclonal anti-myc	Cell Signaling	clone 9B11	IF	1:2000
rabbit polyclonal anti-LAMP2	Prof. Minoru Fukuda, Fukuda et al., J. Biol. Chem 1998		IF	1:1000
rabbit polyclonal anti-Salmonella O-antigen group B Factors 1,4,5,12	Difco		IF	1:2000
